# Identification and drug-induced reversion of molecular signatures of Alzheimer’s disease onset and progression in *App^NL-G-F^*, *App^NL-F^* and 3xTg-AD mouse models

**DOI:** 10.1101/2021.03.17.435753

**Authors:** Eduardo Pauls, Sergi Bayod, Lídia Mateo, Víctor Alcalde, Teresa Juan-Blanco, Takaomi C Saido, Takashi Saito, Antoni Berrenguer-Llergo, Camille Stephan-Otto Attolini, Marina Gay, Eliandre de Oliveira, Miquel Duran-Frigola, Patrick Aloy

**Author notes:** These authors have contributed equally to this work (Eduardo Pauls, Sergi Bayod, Lídia Mateo).

## Abstract

Alzheimer’s disease (AD) is the most common form of dementia. Over fifty years of intense research have revealed many key elements of the biology of this neurodegenerative disorder. However, our understanding of the molecular bases of the disease is still incomplete, and the medical treatments available for AD are mainly symptomatic and hardly effective. Indeed, the robustness of biological systems has revealed that the modulation of a single target is unlikely to yield the desired outcome and we should therefore move from gene-centric to systemic therapeutic strategies. Here we present the complete characterization of three murine models of AD at different stages of the disease (i.e. onset, progression and advanced). To identify genotype-to-phenotype relationships, we combine the cognitive assessment of these mice with histological analyses and full transcriptional and protein quantification profiling of the hippocampus. Comparison of the gene and protein expression trends observed in AD progression and physiological aging revealed certain commonalities, such as the upregulation of microglial and inflammation markers. However, although AD models show accelerated aging, other factors specifically associated with Aβ pathology are involved. Despite the clear correlation between mRNA and protein levels of the dysregulated genes, we discovered a few proteins whose abundance increases with AD progression, while the corresponding transcript levels remain stable. Indeed, we show that at least two of these proteins, namely lfit3 and Syt11, co-localize with Aβ plaques in the brain. Finally, we derived specific Aβ-related molecular AD signatures and looked for drugs able to globally revert them. We found two NSAIDs (dexketoprofen and etodolac) and two anti-hypertensives (penbutolol and bendroflumethiazide) that overturn the cognitive impairment in AD mice while reducing Aβ plaques in the hippocampus and partially restoring the physiological levels of AD signature genes to wild-type levels.

**Teaser:** The comprehensive characterization of three AD mouse models reveals disease signatures that we used to identify approved drugs able to modify the etiology of the pathology and overturn cognitive impairment.
