## Supplementary material for "Identification and drug-induced reversion of molecular signatures of Alzheimer’s disease onset and progression in *App^NL-G-F^*, *App^NL-F^* and 3xTg-AD mouse models": Table S1

### Sheet: ageing_mRNA
Ensembl Gene ID	symbol	Uniprot AC	mRNA logFC	mRNA p-val	mRNA FDR	protein logFC	protein p-val	protein FDR
ENSMUSG00000026822	Lcn2		1.84669	9.6359e-05	0.0301116
ENSMUSG00000079293	Clec7a		1.82988	7.9707e-08	0.000290605
ENSMUSG00000068129	Cst7		1.7683	3.68698e-06	0.00341533
ENSMUSG00000004707	Ly9		1.60602	8.40328e-06	0.00660472
ENSMUSG00000112148	Lilrb4a		1.24645	6.69893e-07	0.00102206
ENSMUSG00000030789	Itgax		1.24527	9.34413e-06	0.00692454
ENSMUSG00000025479	Cyp2e1		1.21251	3.23747e-05	0.0137656
ENSMUSG00000069516	Lyz2		1.07884	5.41158e-07	0.000935734
ENSMUSG00000073418	C4b	P01029	1.07435	1.82526e-09	4.73418e-05	1.14757	8.39393e-11	4.33057e-08
ENSMUSG00000030577	Cd22		1.02617	2.08523e-06	0.00228515
ENSMUSG00000076617	Ighm		0.936168	0.000160079	0.0412773
ENSMUSG00000073409	H2-Q6		0.910563	0.000153537	0.0412773
ENSMUSG00000112023	Lilr4b		0.876919	1.79636e-05	0.0103538
ENSMUSG00000066477	Gm16551		0.873248	3.14783e-05	0.0136179
ENSMUSG00000037708	Spag6		0.752852	1.68097e-08	0.000145331
ENSMUSG00000019997	Ccn2		0.723972	2.8559e-05	0.0130462
ENSMUSG00000092178	Gm45351		0.719516	2.6116e-05	0.0125439
ENSMUSG00000000682	Cd52		0.71531	3.42167e-05	0.014087
ENSMUSG00000031494	Cd209a		0.710687	0.000157194	0.0412773
ENSMUSG00000028195	Ccn1		0.696381	0.00016091	0.0412773
ENSMUSG00000104674	Gm42756		0.670116	0.000131643	0.0363237
ENSMUSG00000015451	C4a		0.652538	1.12043e-07	0.000290605
ENSMUSG00000047759	Hs3st3a1		0.611769	0.000185521	0.0437441
ENSMUSG00000063804	Lin28b		0.609716	1.51259e-05	0.00934839
ENSMUSG00000037686	Aspg		0.60788	1.78659e-06	0.00216348
ENSMUSG00000018819	Lsp1	P19973	0.568596	2.45496e-06	0.00244901	0.0914812	0.704602	0.999812
ENSMUSG00000021070	Bdkrb2		0.566678	5.54896e-05	0.0211652
ENSMUSG00000078945	Naip2		0.559039	8.66637e-06	0.00661117
ENSMUSG00000023046	Igfbp6	P47880	0.541738	3.15023e-05	0.0136179	0.0739161	0.765401	0.999812
ENSMUSG00000097415	AU020206		0.538746	0.000125909	0.0351151
ENSMUSG00000049436	Upk1b		0.511603	7.00658e-05	0.0239118
ENSMUSG00000054320	Lrrc36	Q3V0M2	-0.501007	0.000116193	0.0346084	-0.195266	0.16824	0.952324
ENSMUSG00000005233	Spc25		-0.51979	0.000224422	0.0489146
ENSMUSG00000038135	Crygn		-0.523947	7.69604e-05	0.0252674
ENSMUSG00000035551	Igfbpl1		-1.63297	2.86708e-05	0.0130462

### Sheet: ageing_protein
Ensembl Gene ID	symbol	Uniprot AC	mRNA logFC	mRNA p-val	mRNA FDR	protein logFC	protein p-val	protein FDR
ENSMUSG00000004894	Hapln2	Q9ESM3	0.316301	0.00525645	0.261181	1.67398	3.17524e-14	4.91447e-11
ENSMUSG00000073418	C4b	P01029	1.07435	1.82526e-09	4.73418e-05	1.14757	8.39393e-11	4.33057e-08
ENSMUSG00000037625	Cldn11	Q60771	-0.0517531	0.502206	0.777103	0.998156	3.17524e-14	4.91447e-11
ENSMUSG00000032517	Mobp	Q9D2P8	0.045171	0.572509	0.815485	0.935785	5.72875e-14	7.09334e-11
ENSMUSG00000030342	Cd9	P40240	0.0378498	0.61042	0.836805	0.85771	7.43094e-12	4.18227e-09
ENSMUSG00000004207	Psap	Q61207	0.0461363	0.273568	0.733755	0.846054	0.000772789	0.0455651
ENSMUSG00000031503	Col4a2	P08122	-0.0285747	0.72181	0.894339	0.83906	0.000795323	0.0464514
ENSMUSG00000028657	Ppt1	O88531	0.0443561	0.0396138	0.562685	0.824907	9.14158e-13	7.07444e-10
ENSMUSG00000030701	Plekhb1	Q9QYE9	0.102074	0.0417627	0.571967	0.816732	3.71259e-13	3.83077e-10
ENSMUSG00000022548	Apod	P51910	0.495757	0.000558652	0.080598	0.768644	9.52201e-06	0.00122814
ENSMUSG00000024866	Acy3	Q91XE4	0.325754	0.00599974	0.27888	0.73879	0.000240357	0.0191336
ENSMUSG00000031502	Col4a1	P02463	-0.0668748	0.265417	0.733755	0.679569	7.70254e-05	0.00745101
ENSMUSG00000036887	C1qa	P98086	0.41892	6.29007e-08	0.000271909	0.675385	2.18345e-07	5.19914e-05
ENSMUSG00000050708	Ftl1	P29391	0.12345	0.00147124	0.148481	0.668948	0.000181346	0.0147726
ENSMUSG00000031871	Cdh5	P55284	0.101269	0.0991959	0.719164	0.667017	5.21804e-05	0.0055698
ENSMUSG00000029826	Zc3hav1	Q3UPF5	0.46017	3.88293e-08	0.000251779	0.656495	6.54333e-05	0.00664095
ENSMUSG00000021709	Erbin	Q80TH2	0.0969085	0.0595629	0.632257	0.652846	0.000161783	0.0137205
ENSMUSG00000036777	Anln	Q8K298	0.185192	0.0279989	0.483539	0.642556	6.47907e-10	2.86514e-07
ENSMUSG00000083282	Ctsf	Q9R013	0.0220816	0.44046	0.771777	0.636701	0.000547223	0.0364286
ENSMUSG00000031425	Plp1	P60202	-0.0208534	0.809821	0.929616	0.585128	7.18736e-12	4.18227e-09
ENSMUSG00000024661	Fth1	P09528	0.0839418	0.212088	0.733755	0.568609	3.86888e-05	0.00427718
ENSMUSG00000001773	Folh1	O35409	0.212941	0.0171216	0.409336	0.546389	3.17254e-10	1.51086e-07
ENSMUSG00000020774	Aspa	Q8R3P0	0.147636	0.206243	0.733755	0.53818	7.81024e-09	2.75587e-06
ENSMUSG00000041607	Mbp	P04370	0.0538232	0.45975	0.771777	0.533202	6.87006e-13	6.07608e-10
ENSMUSG00000026830	Ermn	Q5EBJ4	0.146577	0.082597	0.707582	0.527905	1.08757e-06	0.000202943
ENSMUSG00000030630	Fah	P35505	0.0940749	0.0428059	0.578135	0.526919	2.04163e-07	5.0559e-05
ENSMUSG00000011884	Gltp	Q9JL62	0.140688	0.01645	0.402905	0.526226	6.82137e-07	0.000136229
ENSMUSG00000008393	Carhsp1	Q9CR86	0.00799731	0.835055	0.939239	0.523101	0.000102745	0.00949397
ENSMUSG00000021613	Hapln1	Q9QUP5	-0.0762728	0.112261	0.733755	0.517	1.82548e-08	5.65079e-06
ENSMUSG00000028412	Slc44a1	Q6X893	0.0111596	0.795237	0.924376	0.516929	1.49107e-05	0.00181005
ENSMUSG00000035441	Myo1d	Q5SYD0	0.0482239	0.525037	0.787707	0.496318	3.17524e-14	4.91447e-11
ENSMUSG00000027858	Tspan2	Q922J6	-0.177315	0.0274514	0.48224	0.488422	0.000630991	0.0402729
ENSMUSG00000026478	Lamc1	P02468	0.0363615	0.57702	0.817909	0.475464	0.000829958	0.0480212
ENSMUSG00000014846	Tppp3	Q9CRB6	0.158099	0.0481564	0.599344	0.465471	5.78549e-05	0.00596966
ENSMUSG00000026421	Csrp1	P97315	0.0661477	0.119921	0.733755	0.462383	9.78489e-06	0.00123629
ENSMUSG00000049493	Pls1	Q3V0K9	0.101644	0.333714	0.757398	0.456755	6.63861e-06	0.000934083
ENSMUSG00000006205	Htra1	Q9R118	0.0157656	0.84392	0.943074	0.451968	3.50832e-05	0.00402222
ENSMUSG00000044734	Serpinb1a	Q9D154	0.122031	0.347104	0.758722	0.449622	3.95194e-07	8.43672e-05
ENSMUSG00000031591	Asah1	Q9WV54	0.067922	0.0515309	0.610274	0.432861	3.24012e-07	7.42946e-05
ENSMUSG00000027562	Car2	P00920	0.0577441	0.231424	0.733755	0.431754	6.57781e-06	0.000934083
ENSMUSG00000020932	Gfap	P03995	0.419947	5.35918e-08	0.000271909	0.431631	1.2391e-08	4.03751e-06
ENSMUSG00000020570	Sypl	O09117	0.0386816	0.300164	0.741258	0.430844	1.11453e-06	0.000202943
ENSMUSG00000037242	Clic4	Q9QYB1	0.0537589	0.258717	0.733755	0.420589	9.67622e-07	0.000187205
ENSMUSG00000021806	Nid2	O88322	-0.0405687	0.827035	0.935858	0.402584	0.000136914	0.0117727
ENSMUSG00000060679	Mrps9	Q9D7N3	0.0175226	0.570753	0.814449	0.397147	0.000245292	0.0192228
ENSMUSG00000031990	Jam3	Q9D8B7	-0.010099	0.860693	0.949353	0.381405	7.66517e-05	0.00745101
ENSMUSG00000020182	Ddc	O88533	0.145206	0.0567278	0.625891	0.37119	2.01614e-08	5.94377e-06
ENSMUSG00000033595	Lgi3	Q8K406	-0.038336	0.26247	0.733755	0.354978	3.86838e-05	0.00427718
ENSMUSG00000068523	Gng5	Q80SZ7	0.0516822	0.290381	0.734081	0.346772	0.000669841	0.0418887
ENSMUSG00000041112	Elmo1	Q8BPU7	0.134857	0.0673447	0.658089	0.338161	7.14267e-05	0.0071323
ENSMUSG00000030607	Acan	Q61282	-0.255511	0.0399446	0.563099	0.336435	8.64326e-06	0.00116327
ENSMUSG00000027215	Cd82	P40237	0.0922341	0.326468	0.752375	0.33556	5.40158e-05	0.00566799
ENSMUSG00000021614	Vcan	Q62059	-0.0652826	0.29799	0.738767	0.319222	4.37478e-06	0.000694469
ENSMUSG00000020528	Prpsap2	Q8R574	0.0410035	0.113266	0.733755	0.317558	2.02998e-06	0.000349101
ENSMUSG00000033488	Cryzl2	Q3UNZ8	0.11268	0.180394	0.733755	0.310631	0.000491096	0.0345497
ENSMUSG00000073982	Rhog	P84096	0.137366	0.0286247	0.489412	0.308	0.000576332	0.0371674
ENSMUSG00000040260	Daam2	Q80U19	0.0595647	0.358742	0.761914	0.301607	5.32485e-09	2.06038e-06
ENSMUSG00000031207	Msn	P26041	0.231905	0.000120089	0.0346084	0.297319	3.86575e-06	0.000629812
ENSMUSG00000011148	Adssl1	P28650	0.214535	0.00328126	0.212082	0.278886	7.15145e-06	0.00098388
ENSMUSG00000029484	Anxa3	O35639	0.153846	0.0201906	0.433872	0.269622	0.000107706	0.00971967
ENSMUSG00000053024	Cntn2	Q61330	0.0614249	0.39645	0.765551	0.264903	8.01255e-09	2.75587e-06
ENSMUSG00000037815	Ctnna1	P26231	0.065303	0.163152	0.733755	0.252342	0.000559011	0.0366073
ENSMUSG00000031432	Prps1	Q9D7G0	-0.0381412	0.436536	0.771777	0.244198	0.000677911	0.0419695
ENSMUSG00000032648	Pygm	Q9WUB3	0.152254	0.0522528	0.611149	0.243132	1.66286e-06	0.000294136
ENSMUSG00000021998	Lcp1	Q61233	0.244855	3.70521e-05	0.0145609	0.241528	1.10932e-05	0.00137356
ENSMUSG00000036053	Fmnl2	A2APV2	0.0669897	0.0714512	0.673321	0.239534	0.000241063	0.0191336
ENSMUSG00000054693	Adam10	O35598	0.0403149	0.117938	0.733755	0.235529	0.000376798	0.0274442
ENSMUSG00000038349	Plcl1	Q3USB7	-0.0532674	0.331856	0.75557	0.233113	1.73144e-05	0.00206142
ENSMUSG00000034336	Ina	P46660	0.0181915	0.521053	0.785326	0.227468	0.000465004	0.0334749
ENSMUSG00000068874	Selenbp1	P17563	0.0797651	0.0862606	0.713423	0.223198	0.000108328	0.00971967
ENSMUSG00000015806	Qdpr	Q8BVI4	0.0397411	0.46439	0.771777	0.219352	0.000561734	0.0366073
ENSMUSG00000026442	Nfasc	Q810U3	-0.0920021	0.0460382	0.593781	0.217814	3.82126e-06	0.000629812
ENSMUSG00000024812	Tjp2	Q9Z0U1	0.0663971	0.153178	0.733755	0.213153	9.13265e-06	0.00120298
ENSMUSG00000019978	Epb41l2	O70318	-0.00912025	0.848343	0.944313	0.213009	0.000278234	0.0215319
ENSMUSG00000021069	Pygl	Q9ET01	-0.00351898	0.962469	0.986917	0.205107	0.00073638	0.0442615
ENSMUSG00000033059	Pygb	Q8CI94	0.0109724	0.745363	0.903978	0.201358	4.50022e-06	0.000696521
ENSMUSG00000033577	Myo6	Q64331	-0.00863571	0.812967	0.931249	0.184798	3.27854e-05	0.00382971
ENSMUSG00000020486	Septin4	P28661	0.0665819	0.266989	0.733755	0.184755	0.000667211	0.0418887
ENSMUSG00000041936	Agrn	A2ASQ1	-0.0786415	0.0150125	0.391105	0.172015	0.000170166	0.0142219
ENSMUSG00000031453	Rasa3	Q60790	0.0681221	0.097999	0.719164	0.17	0.000359187	0.026473
ENSMUSG00000023026	Dip2b	Q3UH60	0.0196662	0.512192	0.780356	0.167371	0.000529669	0.0356432
ENSMUSG00000045962	Wnk1	P83741	0.0647249	0.0752713	0.682616	0.161822	0.000172289	0.0142219
ENSMUSG00000026131	Dst	Q91ZU6	0.0572278	0.377398	0.765551	0.11604	0.00073406	0.0442615
ENSMUSG00000022565	Plec	Q9QXS1	0.062009	0.146614	0.733755	0.090602	0.000119864	0.0106011
ENSMUSG00000044667	Plppr4	Q7TME0	-0.115985	0.0024644	0.182365	-0.169495	0.000129852	0.0113228
ENSMUSG00000044700	Tmem201	A2A8U2	0.00159595	0.953949	0.983638	-0.196838	0.000352736	0.0263107
ENSMUSG00000052833	Sae1	Q9R1T2	0.00997755	0.692597	0.880722	-0.208759	0.000519603	0.0353501
ENSMUSG00000028032	Papss1	Q60967	0.00692144	0.734164	0.899464	-0.241524	0.000514942	0.0353501
ENSMUSG00000024590	Lmnb1	P14733	-0.135512	0.0402923	0.56416	-0.258458	5.80155e-06	0.000855176
ENSMUSG00000051243	Islr2	Q5RKR3	-0.0663175	0.172801	0.733755	-0.295996	0.000507282	0.0352874
ENSMUSG00000035561	Aldh1b1	Q9CZS1	-0.152913	0.0143167	0.383942	-0.339147	3.95016e-05	0.00429043
ENSMUSG00000038173	Enpp6	Q8BGN3	-0.124908	0.147173	0.733755	-0.345216	0.000723007	0.0442615
ENSMUSG00000022797	Tfrc	Q62351	-0.15159	0.0271142	0.480634	-0.38786	7.61066e-08	2.14171e-05
ENSMUSG00000024501	Dpysl3	Q62188	-0.126826	0.0131305	0.375486	-0.430088	8.51898e-05	0.008114
ENSMUSG00000029168	Dpysl5	Q9EQF6	-0.159216	0.00703045	0.293422	-0.453527	1.25135e-09	5.16473e-07
ENSMUSG00000055723	Rras2	P62071	-0.105622	0.0348695	0.531694	-0.485424	3.45821e-07	7.64635e-05
ENSMUSG00000047945	Marcksl1	P28667	-0.186304	0.00285672	0.198645	-0.587193	0.00075929	0.0451997
ENSMUSG00000028364	Tnc	Q80YX1	-0.366923	0.0128804	0.372027	-0.708033	1.98486e-12	1.36536e-09
