## Supplementary material for "Identification and drug-induced reversion of molecular signatures of Alzheimer’s disease onset and progression in *App^NL-G-F^*, *App^NL-F^* and 3xTg-AD mouse models": Table S2

### Sheet: mRNA_NL-F
Ensembl Gene ID	symbol	Uniprot AC	mRNA logFC	mRNA p-val	mRNA FDR	protein logFC	protein p-val	protein FDR
ENSMUSG00000000982	Ccl3		1.56762	1.88729e-08	5.43896e-05
ENSMUSG00000052477	C130026I21Rik		1.56343	5.57628e-05	0.0120497
ENSMUSG00000096107	Gm16505		1.50449	3.61164e-05	0.00936752
ENSMUSG00000060550	H2-Q7		1.33361	7.1382e-07	0.00054454
ENSMUSG00000035042	Ccl5		1.31606	0.000176466	0.0255699
ENSMUSG00000069792	Wfdc17		1.15271	0.000189285	0.0269522
ENSMUSG00000051906	Cd209f		1.01152	0.000142371	0.0226545
ENSMUSG00000034266	Batf		0.952225	0.000195441	0.0272535
ENSMUSG00000018927	Ccl6		0.915561	1.6705e-05	0.00555483
ENSMUSG00000026536	Ifi211		0.892982	9.44778e-05	0.0168998
ENSMUSG00000055413	H2-Q5		0.892623	0.000335395	0.0384917
ENSMUSG00000099974	Bcl2a1d		0.866742	5.18176e-05	0.0114012
ENSMUSG00000092574	2810047C21Rik1		0.859566	6.95514e-06	0.00328275
ENSMUSG00000092490	Gm20482		0.814826	3.34796e-06	0.00166993
ENSMUSG00000050063	Klk6		0.800969	0.000367147	0.0401802
ENSMUSG00000060180	Myh13		0.798789	0.000429605	0.0445153
ENSMUSG00000043013	Onecut1		0.79726	0.000207738	0.0288134
ENSMUSG00000043157	Arl11		0.791099	3.55284e-05	0.00930807
ENSMUSG00000040552	C3ar1		0.78958	9.35751e-08	0.000135145
ENSMUSG00000100837	1700063D05Rik		0.788114	0.000109682	0.0185936
ENSMUSG00000102037	Bcl2a1a		0.746148	3.10701e-05	0.00839443
ENSMUSG00000027995	Tlr2		0.743088	1.05726e-05	0.0043527
ENSMUSG00000029762	Akr1b8	P45377	0.741094	1.50258e-05	0.00533867	0.179334	0.0733409	0.659962
ENSMUSG00000074151	Nlrc5		0.726379	2.63962e-05	0.0075235
ENSMUSG00000063234	Gpr84		0.710579	0.00021957	0.0298166
ENSMUSG00000021213	Akr1c13		0.701452	0.000106663	0.0182888
ENSMUSG00000052776	Oas1a		0.696184	0.000227059	0.0305142
ENSMUSG00000035004	Igsf6		0.694267	2.03009e-06	0.00112031
ENSMUSG00000015355	Cd48		0.687139	1.82042e-05	0.00582918
ENSMUSG00000035929	H2-Q4		0.686876	8.26745e-06	0.00369712
ENSMUSG00000049130	C5ar1		0.67524	0.000315072	0.0371456
ENSMUSG00000057596	Trim30d		0.674818	7.29158e-05	0.0139975
ENSMUSG00000018774	Cd68		0.666572	9.49639e-08	0.000135145
ENSMUSG00000015340	Cybb		0.666268	9.12908e-05	0.0164431
ENSMUSG00000030579	Tyrobp		0.659928	5.83818e-10	4.79786e-06
ENSMUSG00000021280	Exoc3l4		0.647691	5.37421e-05	0.0117135
ENSMUSG00000023992	Trem2		0.644743	9.93658e-08	0.000135145
ENSMUSG00000048752	Prss50		0.630389	5.4873e-07	0.000444762
ENSMUSG00000038642	Ctss	O70370	0.628907	1.18269e-09	6.13511e-06	0.442917	0.0164476	0.371632
ENSMUSG00000022146	Osmr		0.623091	4.29248e-05	0.0105032
ENSMUSG00000075010	AW112010		0.61715	1.20097e-05	0.00464921
ENSMUSG00000073411	H2-D1	P01899	0.610215	1.33595e-06	0.000848013	0.408561	0.0580188	0.626215
ENSMUSG00000046805	Mpeg1		0.610182	2.49612e-09	9.24882e-06
ENSMUSG00000058818	Pirb		0.603563	1.23566e-05	0.00471315
ENSMUSG00000056880	Gadl1		0.601975	4.82357e-05	0.0110374
ENSMUSG00000078920	Ifi47		0.600703	0.000365543	0.0401741
ENSMUSG00000026548	Slamf9		0.595083	3.16477e-05	0.00846234
ENSMUSG00000028031	Dkk2		0.594736	0.000439103	0.0450159
ENSMUSG00000092274	Neat1		0.593665	7.78291e-06	0.00360474
ENSMUSG00000030921	Trim30a		0.586841	0.000431212	0.0445153
ENSMUSG00000036887	C1qa	P98086	0.563812	1.0421e-07	0.000135145	0.579426	8.72402e-06	0.00116258
ENSMUSG00000051678	Pcdhb6		0.563434	5.03104e-07	0.000420935
ENSMUSG00000038147	Cd84		0.558556	2.05801e-05	0.00613548
ENSMUSG00000030124	Lag3		0.554989	2.24988e-08	5.83002e-05
ENSMUSG00000029826	Zc3hav1	Q3UPF5	0.545762	1.56527e-06	0.000944149	0.325693	0.0373823	0.537255
ENSMUSG00000051599	Pcdhb2		0.542953	2.90527e-05	0.00801638
ENSMUSG00000024338	Psmb8	P28063	0.542644	2.77387e-05	0.00782022	0.141257	0.548445	0.982848
ENSMUSG00000026656	Fcgr2b		0.537831	2.49017e-06	0.00131811
ENSMUSG00000059498	Fcgr3		0.531864	3.12784e-08	6.39943e-05
ENSMUSG00000044811	Cd300c2		0.528411	2.80655e-05	0.00782725
ENSMUSG00000045876	Pcdhb8		0.524866	0.000151607	0.0233387
ENSMUSG00000051439	Cd14		0.522455	1.59582e-05	0.00545231
ENSMUSG00000036905	C1qb	P14106	0.516993	1.63123e-07	0.000183953	0.418655	0.0175418	0.381057
ENSMUSG00000024300	Myo1f		0.515298	1.3405e-06	0.000848013
ENSMUSG00000022014	Epsti1		0.514081	0.000154289	0.0234023
ENSMUSG00000038811	Gngt2		0.513326	9.00515e-07	0.000614649
ENSMUSG00000030745	Il21r		0.509359	5.66781e-05	0.0120497
ENSMUSG00000041828	Abca8a		0.507704	1.72445e-06	0.00101652
ENSMUSG00000047180	Neurl3		0.507463	0.000111751	0.0188213
ENSMUSG00000033538	Casp4		0.506831	3.84862e-05	0.00959823
ENSMUSG00000045498	Pcdhb3		0.501294	1.77572e-06	0.00102348
ENSMUSG00000020932	Gfap	P03995	0.500493	8.3714e-07	0.000603136	0.524146	4.96758e-12	3.84429e-09
ENSMUSG00000048540	Nhlh2		-0.51423	3.74975e-05	0.00944245
ENSMUSG00000066693	Gm7493		-0.527246	0.000508612	0.0491847
ENSMUSG00000091556	Gm14569		-0.528474	3.68643e-05	0.00942572
ENSMUSG00000112928	Gm47710		-0.545213	0.000519902	0.049759
ENSMUSG00000029219	Slc10a4	Q3UEZ8	-0.57096	7.04527e-05	0.0138434	-0.229645	0.380905	0.925527
ENSMUSG00000033952	Aspm		-0.610139	0.000401056	0.0428074
ENSMUSG00000047671	Tctex1d4		-0.685533	0.00050482	0.0491847
ENSMUSG00000020914	Top2a		-0.711494	0.000107179	0.0182888
ENSMUSG00000020808	Pimreg		-0.964675	7.83006e-05	0.0147165
ENSMUSG00000041431	Ccnb1		-0.978131	0.00013382	0.0216931

### Sheet: Prot_NL-F
Ensembl Gene ID	symbol	Uniprot AC	mRNA logFC	mRNA p-val	mRNA FDR	protein logFC	protein p-val	protein FDR
ENSMUSG00000074896	Ifit3	Q64345	0.806937	0.0013422	0.0863838	1.42897	2.00502e-08	5.91099e-06
ENSMUSG00000036896	C1qc	Q02105	0.413403	8.77485e-06	0.00379322	0.783561	2.99321e-05	0.00336927
ENSMUSG00000041313	Slc7a1	Q09143	-0.0593015	0.140887	0.514593	0.769125	0.000593293	0.0403635
ENSMUSG00000024885	Aldh3b1	Q80VQ0	0.0926711	0.25021	0.515286	0.635652	8.6801e-06	0.00116258
ENSMUSG00000029408	Abcb9	Q9JJ59	-0.0513616	0.418052	0.672978	0.556474	0.000340616	0.0263594
ENSMUSG00000040055	Gjb6	P70689	0.130614	0.232439	0.514593	0.550099	4.6529e-06	0.000702587
ENSMUSG00000016256	Ctsz	Q9WUU7	0.471708	9.52363e-06	0.0039841	0.51175	0.000307985	0.0241359
ENSMUSG00000037031	Tspan15	F7BWT7	0.106196	0.0706992	0.514593	0.458482	2.59016e-05	0.00296957
ENSMUSG00000034714	Ttyh2	Q3TH73	-0.0333312	0.571696	0.789273	0.407662	0.000288601	0.0229067
ENSMUSG00000033208	S100b	P50114	0.256408	1.3755e-06	0.000849439	0.395105	0.000707365	0.0460978
ENSMUSG00000021665	Hexb	P20060	0.291144	1.09629e-06	0.000729086	0.338994	2.42305e-08	6.81867e-06
ENSMUSG00000031775	Pllp	Q9DCU2	-0.0128352	0.862871	0.944077	0.3269	0.000258283	0.0209268
ENSMUSG00000068566	Myadm	O35682	-0.0171303	0.653532	0.844746	0.30532	1.83396e-05	0.00218347
ENSMUSG00000022546	Gpt	Q8QZR5	0.0676277	0.25287	0.516202	0.302409	0.000190065	0.0170535
ENSMUSG00000027199	Gatm	Q9D964	0.210237	2.05267e-05	0.00613548	0.300088	0.000683933	0.0451327
ENSMUSG00000057193	Slc44a2	Q8BY89	-0.0210847	0.622138	0.823627	0.286536	7.04392e-05	0.0071156
ENSMUSG00000028223	Decr1	Q9CQ62	0.0375184	0.365327	0.62708	0.275061	7.12595e-05	0.0071156
ENSMUSG00000063802	Hspbp1	Q99P31	-0.0333956	0.336141	0.600763	0.27417	0.000407366	0.0303856
ENSMUSG00000106864	Gtf3c2	Q8BL74	0.00706001	0.883943	0.95314	0.271972	0.000231108	0.0196175
ENSMUSG00000006127	Inpp5k	Q8C5L6	-0.0465371	0.266624	0.529308	0.265222	0.000152425	0.0140846
ENSMUSG00000004902	Slc25a18	Q9DB41	0.0827691	0.00790014	0.221042	0.262669	0.000231316	0.0196175
ENSMUSG00000017167	Cntnap1	O54991	-0.0155698	0.725664	0.887049	0.235327	2.02319e-06	0.000357874
ENSMUSG00000030739	Myh14	Q6URW6	0.0019794	0.970905	0.988038	0.214211	0.000174708	0.0159061
ENSMUSG00000061451	Tmem151a	Q6GQT5	-0.0204193	0.648149	0.840768	0.213568	0.000194006	0.0171585
ENSMUSG00000029209	Gnpda2	Q9CRC9	0.0140737	0.74327	0.896605	0.206185	0.000786307	0.0492636
ENSMUSG00000022350	Washc5	Q8C2E7	-0.0240692	0.30898	0.573535	0.15829	0.000787772	0.0492636
ENSMUSG00000020231	Dip2a	Q8BWT5	0.042313	0.262387	0.525003	0.140317	0.000260275	0.0209268
ENSMUSG00000003226	Ranbp2	Q9ERU9	-0.0266223	0.39144	0.648451	-0.13849	1.22061e-05	0.00154221
ENSMUSG00000020705	Ddx42	Q810A7	-0.0138519	0.581685	0.796272	-0.17815	8.0072e-05	0.00786866
ENSMUSG00000020074	Ccar1	Q8CH18	0.0062738	0.916017	0.964773	-0.181025	0.000451771	0.0329049
ENSMUSG00000042359	Osbpl6	Q8BXR9	-0.0264315	0.526878	0.759254	-0.205489	0.000800299	0.0495465
ENSMUSG00000025478	Dpysl4	O35098	-0.0936767	0.100082	0.514593	-0.23073	0.000111274	0.0105985
ENSMUSG00000028902	Sf3a3	Q9D554	-0.0116998	0.642783	0.836898	-0.247455	0.000444908	0.0327908
ENSMUSG00000021721	Htr1a	Q64264	-0.0546228	0.499494	0.739208	-0.352339	0.000237766	0.0196268
ENSMUSG00000027854	Sike1	Q9CPR7	0.0235026	0.638498	0.833748	-0.394331	0.000217496	0.018965
ENSMUSG00000029436	Mmp17	Q9R0S3	-0.075869	0.0265515	0.364373	-0.524198	2.59002e-06	0.000445412
ENSMUSG00000004085	Map3k20	Q9ESL4	0.104385	0.0644738	0.507976	-0.594489	0.000531101	0.0369443
ENSMUSG00000039007	Cpq	Q9WVJ3	0.166085	0.235167	0.514593	-1.0914	0.000384729	0.0294057
ENSMUSG00000040488	Ltbp4	Q8K4G1	0.133657	0.0937012	0.514593	-2.2436	3.10862e-15	3.20758e-12
