## Supplementary material for "Identification and drug-induced reversion of molecular signatures of Alzheimer’s disease onset and progression in *App^NL-G-F^*, *App^NL-F^* and 3xTg-AD mouse models": Table S3

### Sheet: mRNA
gene_id	symbol	TxTg315_logfc	TxTg315_adj.pval	NLGF39_logfc	NLGF39_adj.pval	ageing315_logfc	ageing315_adj.pval
ENSMUSG00000113574	Gm48037	1.06544	0.0284616	-0.221682	0.49608	0.011525	0.912298
ENSMUSG00000026822	Lcn2	1.99871	0.0431391	0.862297	0.422593	0.705994	0.400279
ENSMUSG00000066245	Gm10156	0.791692	0.041609	-0.328345	0.424674	0.12831	0.912298
ENSMUSG00000092490	Gm20482	1.56509	0.0087679	0.630704	0.262266	1.67961	0.139337
ENSMUSG00000092574	2810047C21Rik1	1.44059	0.0174601	0.542939	0.325395	1.6441	0.106505
ENSMUSG00000045876	Pcdhb8	0.725316	0.00453532	-0.118911	0.887382	0.568651	0.293068
ENSMUSG00000107292	Gm42733	0.777939	0.0400776	-0.0159394	0.999679	0.3245	0.63068
ENSMUSG00000092454	Gm2991	0.653518	0.0164728	-0.136582	0.910563	-0.392368	0.341479
ENSMUSG00000109654	Gm3912	1.11519	0.0455442	0.352248	0.549734	1.15944	0.297094
ENSMUSG00000050063	Klk6	1.23737	0.0246458	0.532677	0.677006	0.419351	0.790804
ENSMUSG00000001020	S100a4	1.44167	0.000184216	0.742357	0.00245385	-0.131439	0.912298
ENSMUSG00000000730	Dnmt3l	0.690544	0.00447261	-0.00750334	0.999679	0.465617	0.297094
ENSMUSG00000098586	Gm27775	0.512619	0.0379297	-0.180404	0.746223	0.0313614	0.912298
ENSMUSG00000032807	Alox12b	0.586247	0.0237929	-0.0888865	0.999679	0.265176	0.665159
ENSMUSG00000002831	Plin4	0.786475	0.0186177	0.136891	0.99719	0.638122	0.25298
ENSMUSG00000079962	Gm12643	0.794176	0.0375132	0.170889	0.999679	0.910467	0.166154
ENSMUSG00000076487	Trbj1-5	0.533627	0.0489602	-0.00552239	0.999679	0.0383336	0.912298
ENSMUSG00000063109	Dgkeos	0.548151	0.0165198	0.0156384	0.999679	0.0311874	0.914788
ENSMUSG00000071724	Smpd5	0.59375	0.00501366	0.0639382	0.999679	0.0484135	0.912298
ENSMUSG00000113368	Gm10054	0.580822	0.0349206	0.0649749	0.999679	-0.0248545	0.930168
ENSMUSG00000024164	C3	1.19169	0.0319016	0.686616	0.0222088	0.425741	0.756508
ENSMUSG00000104674	Gm42756	0.988302	0.00885736	0.501308	0.0688879	0.347284	0.520175
ENSMUSG00000106692	Gm36447	0.693204	0.00960706	0.246692	0.435862	0.576784	0.139415
ENSMUSG00000027832	Ptx3	0.704439	0.0211967	0.27184	0.617645	-0.0629627	0.912298
ENSMUSG00000001025	S100a6	0.851402	0.000550776	0.473137	0.00178521	0.197115	0.689991
ENSMUSG00000066477	Gm16551	0.752644	0.00403681	0.391306	0.235951	0.530432	0.314893
ENSMUSG00000027398	Il1b	1.11078	0.0379297	0.758095	0.38179	0.363071	0.892236
ENSMUSG00000051456	Hspb3	0.87005	0.0070394	0.539787	0.251941	-0.00249043	0.993921
ENSMUSG00000081703	Gm6285	0.888198	0.026588	0.56705	0.710214	0.341404	0.71453
ENSMUSG00000109588	Lnp1	0.671261	0.0340325	0.363538	0.456654	0.432596	0.278028
ENSMUSG00000018983	E2f2	0.5234	0.0367321	0.21824	0.582947	-0.18719	0.734621
ENSMUSG00000021091	Serpina3n	1.06665	0.000489451	0.761906	2.75936e-07	0.324671	0.518741
ENSMUSG00000051242	Pcdhb9	0.555636	7.31225e-06	0.263833	0.00123703	0.207674	0.274542
ENSMUSG00000042622	Maff	0.662779	0.0120815	0.390145	0.251863	0.170737	0.891674
ENSMUSG00000081325	Gm12599	0.515429	0.0279856	0.251104	0.461849	0.0820168	0.912298
ENSMUSG00000045165	AI467606	0.526045	0.0195924	0.265895	0.127875	0.157194	0.776907
ENSMUSG00000037708	Spag6	0.94986	0.000535527	0.704524	0.000711438	0.841413	0.0709861
ENSMUSG00000003206	Ebi3	0.695006	0.000348205	0.457855	0.124462	0.50725	0.167094
ENSMUSG00000075437	Gm11681	0.874747	0.00133963	0.649577	0.000475724	0.551262	0.177667
ENSMUSG00000039891	Txlnb	0.563104	0.00513699	0.344448	0.00956134	0.429426	0.0709861
ENSMUSG00000048752	Prss50	0.677043	0.00566308	0.471221	0.362381	0.60086	0.14001
ENSMUSG00000087107	AI662270	0.811823	0.00826819	0.633082	0.0544219	-0.202555	0.491976
ENSMUSG00000026380	Tfcp2l1	0.552237	9.87045e-05	0.394231	0.00577076	0.319953	0.221619
ENSMUSG00000067586	S1pr3	0.529071	0.0207127	0.376329	0.000653465	-0.0690635	0.912298
ENSMUSG00000050493	Fam167b	0.714951	0.0353955	0.566242	0.294253	0.364681	0.471648
ENSMUSG00000110649	Gm40466	0.564891	0.0452184	0.416563	0.353298	0.0607716	0.921987
ENSMUSG00000024679	Ms4a6d	0.768086	0.00332525	0.650679	0.00152067	0.332796	0.494327
ENSMUSG00000049436	Upk1b	0.745714	0.018706	0.630888	0.000393206	0.610109	0.307625
ENSMUSG00000104117	Gm20743	0.507266	0.0306299	0.400082	0.0161788	0.122594	0.716699
ENSMUSG00000038224	Serpinf2	1.3225	0.00015409	1.22547	4.85059e-06	0.0905709	0.912298
ENSMUSG00000056130	Ticam2	0.59531	0.00447261	0.498431	0.169652	0.20355	0.534293
ENSMUSG00000026358	Rgs1	1.5238	0.00447261	1.43132	0.000504429	0.525585	0.471196
ENSMUSG00000023031	Cela1	0.724699	0.0100886	0.633796	0.0099464	0.0424508	0.930168
ENSMUSG00000005413	Hmox1	0.522053	0.000490829	0.436011	0.000218437	0.236413	0.321901
ENSMUSG00000026728	Vim	0.584361	0.0245305	0.500999	0.000952892	-0.0813258	0.912298
ENSMUSG00000060791	Gmfg	0.539988	0.0372202	0.471245	0.0051894	0.214127	0.74054
ENSMUSG00000003283	Hck	0.538632	0.0152627	0.472061	0.0018643	0.198916	0.764871
ENSMUSG00000056529	Ptafr	0.575672	0.00221123	0.514598	0.0075981	0.235663	0.336416
ENSMUSG00000064246	Chil1	0.501546	0.000935192	0.460219	0.000506681	0.0745742	0.893836
ENSMUSG00000099568	Gm28513	-0.941468	0.0407484	-0.966471	0.249027	0.175585	0.790468
ENSMUSG00000047180	Neurl3	0.689208	0.0226529	0.665805	9.86487e-05	0.304545	0.64133
ENSMUSG00000009670	Tex11	0.674324	0.0233689	0.655015	0.153551	0.37891	0.524723
ENSMUSG00000020437	Myo1g	0.503965	0.00496047	0.51312	0.0326726	0.427835	0.198805
ENSMUSG00000056880	Gadl1	0.596438	0.00413932	0.607275	0.00210022	0.0574202	0.912298
ENSMUSG00000027716	Trpc3	-0.50823	0.023973	-0.485365	0.17489	-0.121627	0.912298
ENSMUSG00000031210	Gpr165	-0.619691	0.00342019	-0.575902	0.000952892	-0.253193	0.261874
ENSMUSG00000063234	Gpr84	1.24247	0.000922941	1.3075	0.000205577	0.399201	0.506336
ENSMUSG00000015451	C4a	0.916656	0.000695873	0.987136	2.56989e-08	0.337363	0.272829
ENSMUSG00000073418	C4b	1.39641	0.00054501	1.48337	9.4276e-10	0.608783	0.329853
ENSMUSG00000068876	Cgn	-0.542627	0.0140741	-0.45342	0.0532996	-0.408062	0.284186
ENSMUSG00000020399	Havcr2	0.613628	0.00239024	0.703719	6.73754e-06	0.482757	0.147764
ENSMUSG00000032338	Hcn4	-0.915856	0.0262986	-0.820717	0.203519	-0.297932	0.683535
ENSMUSG00000018819	Lsp1	0.622408	0.00171373	0.718276	2.47172e-06	0.309466	0.283075
ENSMUSG00000062393	Dgkk	-0.817567	0.0250785	-0.720303	0.11905	-0.131815	0.912298
ENSMUSG00000112023	Lilr4b	1.61373	0.000909869	1.72039	1.97551e-05	0.0355243	0.945691
ENSMUSG00000078945	Naip2	0.918836	0.00120801	1.02729	6.23355e-06	0.389645	0.278028
ENSMUSG00000001131	Timp1	1.50985	0.000882201	1.61942	0.0164835	-0.132917	0.912298
ENSMUSG00000024300	Myo1f	0.751328	0.00414614	0.862666	2.10831e-06	0.28755	0.539493
ENSMUSG00000030745	Il21r	0.535062	0.0174601	0.650605	0.00433658	0.185547	0.683805
ENSMUSG00000004730	Adgre1	0.542859	0.00167074	0.663743	7.20284e-06	0.467182	0.221619
ENSMUSG00000002111	Spi1	0.644166	0.00615425	0.766247	7.97466e-06	0.154366	0.836825
ENSMUSG00000013707	Tnfaip8l2	0.628695	0.0024419	0.757464	0.000184784	0.136106	0.677691
ENSMUSG00000015340	Cybb	0.882218	0.0124194	1.01261	0.000106797	-0.0515659	0.926391
ENSMUSG00000031492	Chrnb3	-0.969217	0.0330028	-0.837144	0.368541	0.162526	0.912298
ENSMUSG00000018727	Cpsf4l	-0.566055	0.0138207	-0.429135	0.425575	-0.242112	0.386104
ENSMUSG00000028859	Csf3r	0.77762	0.00108288	0.914546	1.63703e-05	0.263974	0.482741
ENSMUSG00000072115	Ang	0.805506	0.0176499	0.944749	3.5027e-07	0.691882	0.106505
ENSMUSG00000010066	Cacna2d2	-0.504611	0.0138207	-0.364818	0.0297549	-0.0658363	0.912298
ENSMUSG00000022491	Glycam1	1.19723	0.028501	1.34006	0.0134184	-0.0461183	0.956363
ENSMUSG00000022146	Osmr	0.556112	0.00326954	0.70484	2.00535e-05	0.237736	0.217232
ENSMUSG00000104154	Gm38104	-0.774371	0.0428273	-0.624334	0.152293	-0.0428356	0.912298
ENSMUSG00000023393	Slc17a9	0.718301	0.0146866	0.868478	0.0948327	0.0938821	0.912298
ENSMUSG00000084088	Gm12941	-0.764356	0.047768	-0.612971	0.546739	-0.118187	0.912298
ENSMUSG00000026628	Atf3	0.683635	0.0331904	0.835159	0.00021482	0.159288	0.493293
ENSMUSG00000062542	Syt9	-0.536784	0.0440726	-0.37962	0.400208	-0.0132561	0.962402
ENSMUSG00000035778	Ggta1	0.609782	0.00403681	0.784356	1.25628e-06	0.0710526	0.724292
ENSMUSG00000051439	Cd14	1.02586	7.31225e-06	1.21882	4.95506e-09	0.203654	0.309401
ENSMUSG00000026480	Ncf2	0.618255	0.00186965	0.817976	9.75943e-05	0.126293	0.428126
ENSMUSG00000053175	Bcl3	0.912683	0.00975584	1.12136	0.000218437	0.393789	0.418605
ENSMUSG00000040624	Plekhg1	-0.621504	0.0369687	-0.408958	0.43403	-0.0760436	0.912298
ENSMUSG00000022894	Adamts5	-0.678254	0.0228851	-0.459166	0.0340688	-0.451373	0.154323
ENSMUSG00000015202	Cnksr3	-0.550291	0.00282027	-0.331111	0.0554876	-0.267553	0.493574
ENSMUSG00000037568	Vash2	-0.620867	0.0457304	-0.400475	0.278753	-0.050321	0.92813
ENSMUSG00000028364	Tnc	-0.586578	0.0113218	-0.358529	0.0547607	-0.640886	0.0891676
ENSMUSG00000022831	Hcls1	0.521053	0.00656203	0.749664	2.65185e-06	0.313188	0.329576
ENSMUSG00000056737	Capg	0.714504	0.00494288	0.945217	1.4377e-05	-0.00117178	0.996749
ENSMUSG00000006519	Cyba	0.600391	0.00116071	0.832071	4.84147e-08	0.23783	0.425278
ENSMUSG00000040552	C3ar1	1.07429	0.00049444	1.31394	1.53704e-08	0.195449	0.800957
ENSMUSG00000033220	Rac2	0.53746	0.0254986	0.781872	4.41572e-06	0.314713	0.409629
ENSMUSG00000040528	Milr1	0.923396	0.000695873	1.17081	1.44385e-05	-0.141816	0.824321
ENSMUSG00000000290	Itgb2	0.710916	0.000729481	0.960706	1.39231e-08	0.272611	0.434008
ENSMUSG00000052477	C130026I21Rik	1.01796	0.0454528	1.26837	0.101968	0.556587	0.26486
ENSMUSG00000038932	Tcfl5	-0.609208	0.0254986	-0.357408	0.568482	-0.433617	0.452758
ENSMUSG00000061859	Patj	-0.709456	0.0293556	-0.455358	0.315547	0.0339538	0.944639
ENSMUSG00000022876	Samsn1	0.73636	0.00150306	0.999588	1.63703e-05	0.179227	0.580912
ENSMUSG00000011171	Vipr2	-0.882419	0.0302408	-0.612508	0.450589	-0.0960562	0.912298
ENSMUSG00000029915	Clec5a	0.618216	0.0131221	0.897537	2.85403e-05	0.342965	0.458529
ENSMUSG00000035004	Igsf6	0.809078	0.00418107	1.09748	6.31202e-05	0.106602	0.912298
ENSMUSG00000000562	Adora3	0.575536	0.00754926	0.863958	0.000127329	0.470135	0.139337
ENSMUSG00000026347	Tmem163	-0.67004	0.00724958	-0.381192	0.159914	-0.160818	0.785451
ENSMUSG00000085925	Rtl1	-0.571376	0.0450323	-0.277526	0.652291	0.0189051	0.965312
ENSMUSG00000026548	Slamf9	1.24548	0.000284137	1.53982	1.4899e-05	0.114436	0.912298
ENSMUSG00000047496	Rnf152	-0.924177	0.018706	-0.626615	0.135177	-0.200381	0.896771
ENSMUSG00000097391	Mirg	-0.571662	0.0369687	-0.273642	0.51439	-0.272043	0.634525
ENSMUSG00000096954		-0.52665	0.0449436	-0.228573	0.642922	-0.187318	0.535067
ENSMUSG00000024210	Ip6k3	0.888297	0.0336364	1.19016	0.000390761	0.6791	0.379726
ENSMUSG00000040229	Gpr34	0.523142	0.000608858	0.826313	1.1606e-07	0.397222	0.199331
ENSMUSG00000030124	Lag3	0.861907	7.31225e-06	1.16712	4.73432e-08	0.345464	0.242611
ENSMUSG00000041515	Irf8	0.594407	0.00188586	0.904084	2.28951e-05	0.239572	0.454423
ENSMUSG00000108297	Gm44167	-0.56981	0.0425223	-0.259624	0.603959	-0.556099	0.293068
ENSMUSG00000024136	Dnase1l2	-0.610412	0.0334078	-0.290851	0.58903	-0.280948	0.388676
ENSMUSG00000041144	Dnah7b	-0.545984	0.0312746	-0.226052	0.40262	-0.1721	0.769595
ENSMUSG00000020932	Gfap	0.813746	0.000922941	1.13584	3.60863e-11	0.185966	0.724292
ENSMUSG00000071713	Csf2rb	0.835522	0.00198376	1.15786	2.21515e-05	0.256522	0.708564
ENSMUSG00000040747	Cd53	0.538634	0.000695873	0.867829	7.37536e-08	0.194204	0.435844
ENSMUSG00000105556	Gm43080	-0.68275	0.0301621	-0.350689	0.492454	-0.359286	0.367182
ENSMUSG00000085555	2610035F20Rik	-0.557573	0.0479021	-0.220615	0.780854	-0.285909	0.596617
ENSMUSG00000098061		-0.73581	0.0483802	-0.398248	0.661045	-0.372839	0.651883
ENSMUSG00000026395	Ptprc	0.570575	0.00019548	0.909224	6.51662e-10	0.142664	0.411192
ENSMUSG00000015314	Slamf6	0.591831	0.0253393	0.932598	0.0319226	0.42331	0.499432
ENSMUSG00000096929	A330023F24Rik	-0.585717	0.0140741	-0.241872	0.341711	-0.304702	0.459191
ENSMUSG00000040345	Arhgap9	0.667297	0.00641065	1.0126	1.00076e-05	0.190587	0.531909
ENSMUSG00000044811	Cd300c2	0.627075	0.00289285	0.973047	2.67963e-08	0.385338	0.242114
ENSMUSG00000059498	Fcgr3	0.661894	9.87045e-05	1.01501	2.00557e-10	0.237357	0.306081
ENSMUSG00000040751	Lat2	0.648424	0.00756149	1.00181	3.88478e-05	0.0877911	0.912298
ENSMUSG00000056972	Magel2	-0.880031	0.0210335	-0.523639	0.101968	0.0512398	0.930509
ENSMUSG00000093938	Evi2b	0.831335	0.0157371	1.18795	0.00534748	-0.0859516	0.912298
ENSMUSG00000021268	Meg3	-0.605754	0.0225607	-0.23475	0.567658	-0.332039	0.276648
ENSMUSG00000104156	Gm38102	-0.511884	0.0217242	-0.137497	0.865828	-0.204823	0.199331
ENSMUSG00000026141	Col19a1	-0.549513	0.0372202	-0.174316	0.569983	-0.195886	0.785823
ENSMUSG00000032776	Mctp2	-0.69333	0.00885073	-0.301075	0.404805	0.0145018	0.961352
ENSMUSG00000039013	Siglecf	0.861035	0.00897287	1.25347	4.54499e-05	0.438902	0.453685
ENSMUSG00000086924	Gm11766	-0.64748	0.0456933	-0.251483	0.511498	-0.352638	0.226967
ENSMUSG00000100826	Snhg14	-0.507748	0.0480301	-0.111613	0.404681	-0.153278	0.54352
ENSMUSG00000026475	Rgs16	-0.915604	0.0400403	-0.517353	0.540331	-0.101889	0.912298
ENSMUSG00000097961	Gm27000	-0.612835	0.0126166	-0.210109	0.691075	-0.325791	0.24285
ENSMUSG00000031995	St14	0.807194	0.00494288	1.229	1.80325e-06	0.38664	0.292798
ENSMUSG00000097415	AU020206	0.833543	0.00447261	1.26616	5.2816e-07	0.420412	0.370714
ENSMUSG00000015355	Cd48	1.09425	0.00221123	1.52732	9.11008e-05	0.321566	0.557045
ENSMUSG00000030577	Cd22	1.16624	0.000578862	1.6033	1.38238e-07	0.535032	0.270859
ENSMUSG00000030732	Chrdl2	-0.756101	0.0437148	-0.315138	0.776122	0.00201035	0.996763
ENSMUSG00000099126	Gm27321	-1.06467	0.0380421	-0.619687	0.532444	-0.257127	0.912298
ENSMUSG00000035545	Leng8	-0.511583	0.0126716	-0.056177	0.999679	-0.287491	0.1435
ENSMUSG00000029816	Gpnmb	0.827656	0.00400837	1.28752	1.24303e-09	0.340925	0.386455
ENSMUSG00000085028	Slc2a4rg-ps	-0.571096	0.0264791	-0.110653	0.907287	-0.342196	0.296743
ENSMUSG00000037686	Aspg	0.646316	0.00505835	1.12082	1.244e-07	0.041097	0.913248
ENSMUSG00000046805	Mpeg1	0.867139	0.000550776	1.34216	3.25581e-11	0.552269	0.181193
ENSMUSG00000106651	Gm42608	-0.531773	0.0205343	-0.0544775	0.999679	-0.295252	0.433533
ENSMUSG00000047507	Baiap3	-0.62841	0.00793285	-0.148946	0.660024	-0.076965	0.912298
ENSMUSG00000020120	Plek	0.58696	0.000184216	1.06843	3.25581e-11	0.256154	0.267759
ENSMUSG00000036905	C1qb	0.687349	0.000678295	1.17032	3.96089e-10	0.286446	0.296626
ENSMUSG00000026042	Col5a2	-0.632084	0.0100886	-0.148807	0.802259	-0.44461	0.261874
ENSMUSG00000102555	6430511E19Rik	-0.568663	0.040834	-0.0842241	0.944961	-0.354986	0.284341
ENSMUSG00000036198	Arhgap36	-0.684031	0.0388192	-0.19033	0.840522	-0.155289	0.912298
ENSMUSG00000058715	Fcer1g	0.596773	0.00341793	1.09237	5.41097e-09	0.22506	0.523781
ENSMUSG00000024299	Adamts10	-0.536566	0.0228847	-0.0309164	0.999679	-0.40766	0.344521
ENSMUSG00000020953	Coch	-0.697539	0.0369687	-0.190209	0.571233	-0.353634	0.337063
ENSMUSG00000106904	Gm43029	-0.694289	0.0481725	-0.184986	0.969971	0.149736	0.912298
ENSMUSG00000079293	Clec7a	2.2487	0.000882201	2.7593	3.05103e-09	0.234354	0.912298
ENSMUSG00000045871	Slitrk6	-1.33355	0.0349404	-0.821428	0.573457	0.137917	0.912298
ENSMUSG00000000682	Cd52	1.34627	0.00494288	1.8603	1.56706e-08	0.319239	0.714363
ENSMUSG00000021464	Ror2	-0.565061	0.0319016	-0.0510131	0.999679	-0.247582	0.405142
ENSMUSG00000024334	H2-Oa	0.837905	0.0300271	1.35238	0.000357677	0.446626	0.666564
ENSMUSG00000108049	Gm44168	-0.650796	0.00326954	-0.130074	0.874558	-0.303035	0.241694
ENSMUSG00000036887	C1qa	0.710475	0.00123087	1.23759	3.25581e-11	0.295637	0.314893
ENSMUSG00000038147	Cd84	0.718145	0.000729481	1.24591	6.30162e-09	0.336701	0.226967
ENSMUSG00000036896	C1qc	0.646202	0.000934577	1.17454	1.52766e-10	0.283101	0.291736
ENSMUSG00000112148	Lilrb4a	1.75541	0.000695873	2.28554	1.3541e-06	0.105156	0.912298
ENSMUSG00000026656	Fcgr2b	0.823248	0.000212209	1.3538	6.09834e-11	0.199115	0.499432
ENSMUSG00000018774	Cd68	0.868617	0.00044218	1.4008	3.25581e-11	0.182371	0.428968
ENSMUSG00000038642	Ctss	0.682039	0.000578862	1.21653	3.78678e-10	0.447692	0.15256
ENSMUSG00000026177	Slc11a1	0.648207	0.00342019	1.18419	5.50826e-08	0.163981	0.757659
ENSMUSG00000089929	Bcl2a1b	1.24207	0.0168484	1.78015	9.06e-06	0.182566	0.912298
ENSMUSG00000005611	Mrvi1	-0.60628	0.0478081	-0.067688	0.999679	-0.324714	0.672279
ENSMUSG00000016256	Ctsz	0.513112	0.00787095	1.0529	1.72664e-09	0.082998	0.870457
ENSMUSG00000024331	Dsc2	-0.752087	0.0257624	-0.201134	0.64958	-0.596574	0.231032
ENSMUSG00000064179	Tnnt1	-1.11421	0.0446691	-0.562965	0.817692	0.0784653	0.923387
ENSMUSG00000106099	Gm42664	-0.714271	0.0266158	-0.158875	0.775362	-0.398684	0.223539
ENSMUSG00000044349	Snhg11	-0.644212	0.0172126	-0.0869887	0.999679	-0.337708	0.284341
ENSMUSG00000022150	Dab2	-0.635245	0.029854	-0.0634786	0.999679	-0.543576	0.223539
ENSMUSG00000061524	Zic2	-0.547545	0.0364716	0.0255494	0.999679	-0.208247	0.867769
ENSMUSG00000097410		-0.566009	0.0234882	0.00986443	0.999679	-0.449969	0.236588
ENSMUSG00000109178	Gm3257	-0.966241	0.0195924	-0.387464	0.24299	0.149172	0.912298
ENSMUSG00000021098	4930447C04Rik	-0.579864	0.0208781	-0.000901632	0.999876	0.127352	0.696526
ENSMUSG00000086328	2700033N17Rik	-0.517091	0.0375854	0.0659636	0.999679	-0.258008	0.709757
ENSMUSG00000069516	Lyz2	1.23794	0.0117528	1.82286	5.94155e-10	0.190556	0.774532
ENSMUSG00000024869	Gm49405	-0.670161	0.023098	-0.0644696	0.999679	-0.427312	0.304272
ENSMUSG00000097380		-0.539349	0.0241266	0.0724856	0.999679	-0.302191	0.454546
ENSMUSG00000021423	Ly86	0.611678	0.00535028	1.2241	3.25581e-11	0.393887	0.344915
ENSMUSG00000043157	Arl11	0.946735	0.0093082	1.56056	9.06104e-06	0.494908	0.49916
ENSMUSG00000064294	Aox3	-0.631873	0.0476705	-0.0155677	0.999679	-0.13996	0.90807
ENSMUSG00000086779	Gm13562	-0.532284	0.0485354	0.0858947	0.99299	0.0848752	0.912298
ENSMUSG00000004707	Ly9	1.644	0.00110417	2.26965	2.63023e-06	0.986559	0.223539
ENSMUSG00000092035	Peg10	-0.571413	0.0466595	0.0554962	0.999679	-0.00530371	0.990615
ENSMUSG00000108943	Gm44559	-0.654146	0.0349612	-0.0237357	0.999679	-0.0714256	0.912298
ENSMUSG00000029149	Krtcap3	-0.543561	0.00651253	0.0887914	0.799982	-0.190246	0.531909
ENSMUSG00000027966	Col11a1	-0.831224	0.00312287	-0.193522	0.583292	-0.259834	0.574025
ENSMUSG00000027995	Tlr2	0.824308	0.0455442	1.46294	6.58602e-06	-0.129078	0.912298
ENSMUSG00000084904	Gm14827	-0.641095	0.0208781	-0.000524089	1	-0.259151	0.487047
ENSMUSG00000021822	Plau	0.628542	0.0093082	1.2726	1.4332e-08	0.0266362	0.934102
ENSMUSG00000105981	2810428J06Rik	-0.636327	0.0373865	0.0237547	0.999679	-0.115006	0.771573
ENSMUSG00000023992	Trem2	0.94428	0.000212209	1.61386	3.60863e-11	0.268835	0.46339
ENSMUSG00000058806	Col13a1	-0.53841	0.0187551	0.13294	0.87547	-0.240199	0.578605
ENSMUSG00000024985	Tcf7l2	-1.2159	0.0338072	-0.540693	0.648271	-0.0637138	0.930168
ENSMUSG00000103857	Gm37249	-0.525945	0.0261384	0.15238	0.941109	-0.326142	0.217232
ENSMUSG00000044827	Tlr1	0.502075	0.036936	1.18766	0.00121413	-0.0442823	0.921585
ENSMUSG00000041538	H2-Ob	0.820093	0.00714607	1.53487	1.38602e-07	0.387167	0.350433
ENSMUSG00000025150	Cbr2	-0.690099	0.00999889	0.0289338	0.999679	-0.233003	0.531909
ENSMUSG00000109555	Gm44891	-0.642422	0.0305698	0.0925877	0.999679	-0.345783	0.487564
ENSMUSG00000086228	Ubap1l	-0.948729	0.0174601	-0.203801	0.81233	-0.39676	0.504894
ENSMUSG00000000982	Ccl3	1.92343	0.00590811	2.67005	4.85484e-07	0.338614	0.912298
ENSMUSG00000030579	Tyrobp	0.772765	0.000273596	1.52023	3.96089e-10	0.268101	0.372171
ENSMUSG00000063796	Slc22a8	-0.544714	0.0229286	0.203794	0.555599	-0.357208	0.462408
ENSMUSG00000040569	Slc26a7	-0.853647	0.0336497	-0.100307	0.999679	-0.552781	0.398007
ENSMUSG00000032128	Robo3	-0.593888	0.0192373	0.170131	0.816594	-0.28283	0.270859
ENSMUSG00000049676	Catsperg1	-0.767232	0.0323387	0.074752	0.999679	-0.541297	0.381375
ENSMUSG00000032796	Lama1	-0.70679	0.0140217	0.158206	0.848026	-0.415286	0.285667
ENSMUSG00000005628	Tmod4	-0.997909	0.0140217	-0.130067	0.999679	-0.226363	0.833591
ENSMUSG00000026712	Mrc1	-0.733397	0.0278521	0.135139	0.948347	-0.580522	0.284341
ENSMUSG00000099267	Mir6955	-0.704487	0.0261807	0.197044	0.876368	-0.2362	0.460217
ENSMUSG00000037833	Sh2d4b	-0.878812	0.00681323	0.0241841	0.999679	0.0241905	0.930168
ENSMUSG00000021835	Bmp4	-0.739421	0.0244539	0.174305	0.685078	-0.715586	0.181193
ENSMUSG00000023274	Cd4	-0.658374	0.0381771	0.259736	0.687557	0.0467074	0.914788
ENSMUSG00000103382	Gm37755	-0.833678	0.0250113	0.097024	0.999679	-0.0817558	0.91966
ENSMUSG00000091172	Gm17120	-0.817583	0.0172393	0.117713	0.999679	-0.767702	0.0891676
ENSMUSG00000099974	Bcl2a1d	1.30366	0.00342019	2.24398	0.000504429	0.339858	0.693941
ENSMUSG00000001506	Col1a1	-0.874014	0.0333441	0.0770946	0.999679	-0.644363	0.2615
ENSMUSG00000086356	Gm13441	-0.728977	0.0475424	0.238735	0.660677	-0.111024	0.912298
ENSMUSG00000036814	Slc6a20a	-0.778992	0.0362612	0.210003	0.80373	-0.834639	0.0891676
ENSMUSG00000109947	Gm45669	-0.671604	0.0205652	0.322102	0.43077	-0.117064	0.912298
ENSMUSG00000107531	E330037G11Rik	-0.914934	0.0366945	0.085046	0.999679	0.111139	0.912298
ENSMUSG00000048583	Igf2	-1.08306	0.0363194	-0.0777442	0.999679	-1.00583	0.163113
ENSMUSG00000090210	Itga10	-0.935006	0.000578862	0.0766337	0.999679	-0.513206	0.273219
ENSMUSG00000086537	Gnasas1	-0.84096	0.0472833	0.181779	0.999679	-0.49222	0.435844
ENSMUSG00000018927	Ccl6	1.10749	0.000578862	2.16757	7.78357e-11	0.148908	0.785451
ENSMUSG00000029661	Col1a2	-0.910715	0.0225162	0.157728	0.953911	-0.617917	0.231598
ENSMUSG00000100937	1700020D05Rik	-1.00204	0.0326537	0.0736086	0.999679	-0.286578	0.646028
ENSMUSG00000027833	Shox2	-2.03302	0.0311382	-0.952899	0.731231	0.187313	0.912298
ENSMUSG00000026043	Col3a1	-1.1405	0.00651253	0.0280496	0.999679	-0.701051	0.353637
ENSMUSG00000055177	Cstl1	-1.15776	0.0247757	0.044325	0.999679	0.14892	0.912298
ENSMUSG00000074604	Mgst2	-1.24748	0.00724958	-0.0408883	0.999679	-0.293221	0.884604
ENSMUSG00000001504	Irx2	-1.21124	0.0496191	0.0131656	0.999679	0.212385	0.912298
ENSMUSG00000104271	Gm37891	-0.821102	0.0484821	0.404301	0.784825	-0.425909	0.527475
ENSMUSG00000030789	Itgax	1.4071	0.00019548	2.83899	3.25581e-11	0.27209	0.550034

### Sheet: protein
gene_id	symbol	uniprot	TxTg315_Estimate	TxTg315_pval.adj	NLGF39_Estimate	NLGF39_pval.adj	ageing315_Estimate	ageing315_pval.adj
ENSMUSG00000021091	Serpina3n	Q91WP6	1.88991	0.0144449	0.827703	0.0228641	-0.0183929	0.998089
		Q9JLF6	1.2702	0.00473932	0.38561	0.884204	0.21882	0.997428
		P05067-4	1.53046	0.00192411	0.666776	0.642608	-0.0283933	0.997891
ENSMUSG00000022548	Apod	P51910	1.05946	0.00421875	0.318023	0.453417	0.0279108	0.997757
ENSMUSG00000030691	Fchsd2	Q3USJ8	0.839126	0.00330355	0.10704	0.997661	0.1692	0.997428
ENSMUSG00000024292	Cyp4f14	Q9EP75	0.575695	0.0144449	0.0115213	0.997661	0.151806	0.997428
ENSMUSG00000032554	Trf	Q921I1	0.686086	0.00674872	0.180338	0.619017	0.118847	0.997428
ENSMUSG00000021613	Hapln1	Q9QUP5	0.682208	0.000489652	0.268087	0.213588	0.491169	0.150479
ENSMUSG00000024885	Aldh3b1	Q80VQ0	0.518781	0.00505763	0.146781	0.98132	0.124136	0.997428
ENSMUSG00000073418	C4b	P01029	2.00682	0	1.70656	2.42552e-11	0.470404	0.915884
ENSMUSG00000024590	Lmnb1	P14733	-0.507114	2.77847e-05	-0.224825	0.153424	-0.209735	0.848362
		Q8CI59	-0.848028	0.0015062	-0.543973	0.550666	-0.154128	0.997428
ENSMUSG00000005397	Nid1	P10493	-0.576081	0.00417243	-0.190321	0.997661	0.0253401	0.997428
ENSMUSG00000038587	Akap12	Q9WTQ5	-0.520189	0.00435209	-0.129608	0.938487	-0.0598221	0.997428
ENSMUSG00000070436	Serpinh1	P19324	-0.88147	0.00177242	-0.461127	0.253622	-0.513518	0.689868
ENSMUSG00000042298	Ttc19	Q8CC21	-0.56781	0.0292855	-0.105355	0.98132	0.158137	0.997428
ENSMUSG00000001289	Pfdn5	Q9WU28	-0.695924	0.011408	-0.220138	0.924341	0.0659685	0.997428
ENSMUSG00000039062	Anpep	P97449	-0.584392	0.000617501	-0.0963692	0.997661	-0.253065	0.915884
ENSMUSG00000032796	Lama1	P19137	-0.647473	0.00222958	-0.148545	0.997661	0.0978292	0.997428
ENSMUSG00000025608	Podxl	Q9R0M4	-0.772153	0.0335174	-0.270328	0.997661	-0.119236	0.997428
ENSMUSG00000042284	Itga1	Q3V3R4	-0.569463	0.00421875	-0.0319486	0.997661	-0.0503683	0.997428
ENSMUSG00000003657	Calb2	Q08331	-0.818802	0.00421875	-0.224567	0.924341	0.312591	0.997428
ENSMUSG00000090841	Myl6	Q60605	-0.502598	0.0203341	0.0924159	0.964304	-0.0407068	0.997428
ENSMUSG00000039109	F13a1	Q8BH61	-0.999913	0.000158171	-0.386058	0.456139	-0.0939088	0.997428
ENSMUSG00000004044	Cavin1	O54724	-0.802515	0.0423674	-0.156724	0.997661	0.0259035	0.997428
ENSMUSG00000040181	Fmo1	P50285	-0.896299	0.00312064	-0.246345	0.947223	-0.0609768	0.997428
ENSMUSG00000058773	H1f5	P43276	-1.2162	0.000114757	-0.563165	0.000617392	-0.884879	0.0633024
ENSMUSG00000037820	Tgm2	P21981	-0.722074	0.00682421	-0.0120481	0.997661	0.121651	0.997428
ENSMUSG00000022010	Tsc22d1	P62500	-0.636273	0.0230705	0.156428	0.997661	0.00928925	0.997941
ENSMUSG00000074743	Thbd	P15306	-0.940231	0.000617501	-0.143699	0.997661	-0.149356	0.997428
ENSMUSG00000040488	Ltbp4	Q8K4G1	-1.20081	0.00524674	-0.328934	0.997661	-0.0706075	0.997428
ENSMUSG00000074364	Ehd2	Q8BH64	-1.06728	0.00031236	-0.187996	0.997661	-0.104088	0.997428
ENSMUSG00000031328	Flna	Q8BTM8	-1.00462	0.00983415	-0.0991861	0.997661	-0.0738354	0.997428
ENSMUSG00000067818	Myl9	Q9CQ19	-1.22256	0.000686051	-0.242875	0.997661	-0.101444	0.997428
ENSMUSG00000001119	Col6a1	Q04857	-1.21997	0.00048533	-0.200909	0.997661	0.1626	0.997428
ENSMUSG00000025150	Cbr2	P08074	-1.3885	0.00373289	-0.320659	0.997661	-0.0816992	0.997428
ENSMUSG00000021493	Pdlim7	Q3TJD7	-1.1604	0.00369557	-0.0722136	0.997661	-0.327291	0.997428
ENSMUSG00000019326	Aoc3	O70423	-1.3522	0.000444599	-0.208618	0.997661	-0.419082	0.997428
ENSMUSG00000018830	Myh11	O08638	-1.42134	6.83793e-05	-0.101069	0.997661	-0.160311	0.997428
ENSMUSG00000032085	Tagln	P37804	-1.40498	0.0127246	-0.0254496	0.997661	-0.223253	0.997428
ENSMUSG00000058056	Palld	Q9ET54	-1.22335	0.024212	0.161578	0.997661	0.0711008	0.997428
ENSMUSG00000021186	Fbln5	Q9WVH9	-2.26847	0.000119787	-0.504168	0.997661	-0.400884	0.997428
