## Supplementary material for "Identification and drug-induced reversion of molecular signatures of Alzheimer’s disease onset and progression in *App^NL-G-F^*, *App^NL-F^* and 3xTg-AD mouse models": Table S6

### Sheet: AD UP Reversion
						Penbutolol			Bendroflumethiazide			Dexketoprofen			Etodolac
gene_id	symbol	OpenTargets	Alzres2017	DAM	Ast	reversion_rank	vehicle_Z	treated_Z	reversion_rank	vehicle_Z	treated_Z	reversion_rank	vehicle_Z	treated_Z	reversion_rank	vehicle_Z	treated_Z
ENSMUSG00000030579	Tyrobp	3	0	1	0	-5	16.7034	13.8884	-5	16.4558	12.7099	-5	16.4558	14.3351	-2	16.4558	15.1625
ENSMUSG00000030737	Slco2b1	0	0	0	0	-5	8.375	4.73689	-5	5.88925	2.23766	-3	5.88925	4.56649	-2	5.88925	4.59443
ENSMUSG00000040229	Gpr34	0	0	0	0	-5	11.0578	8.75334	-5	11.7523	8.13276	-5	11.7523	9.13723	-5	11.7523	9.4142
ENSMUSG00000052336	Cx3cr1	0	0	0	0	-5	10.5712	8.46701	-5	10.2523	6.64179	-4	10.2523	8.62817	-5	10.2523	8.02147
ENSMUSG00000064246	Chil1	1	0	0	0	-4	3.19108	1.48438	-5	4.21071	1.7334	-3	4.21071	2.97974	-5	4.21071	0.183585
ENSMUSG00000002603	Tgfb1	0	1	0	0	-5	8.67586	4.80965	-4	6.9599	5.27091
ENSMUSG00000021665	Hexb	0	0	0	0	-3	16.4603	14.9531	-5	16.5502	13.4151	-5	16.5502	14.0497	-5	16.5502	14.2737
ENSMUSG00000036362	P2ry13	0	0	0	0	-4	5.04765	3.40223	-5	6.20329	3.11214	-5	6.20329	3.76748	-5	6.20329	3.09747
ENSMUSG00000021624	Cd180	0	0	0	0				-5	7.74744	4.68356	-3	7.74744	6.45376	-4	7.74744	6.10225
ENSMUSG00000020120	Plek	0	0	0	0	-3	14.8735	13.6522	-5	14.4735	11.4438	-5	14.4735	12.1866	-5	14.4735	12.3617
ENSMUSG00000068129	Cst7	0	0	1	0	-4	34.0592	32.1338	-5	39.0362	36.0385	-5	39.0362	36.3619
ENSMUSG00000075593	Gal3st4	0	0	0	0	-1	4.15993	3.31486	-5	5.13801	2.15814				-3	5.13801	3.60244
ENSMUSG00000018774	Cd68	0	0	1	0	-2	12.6575	11.5218	-5	14.5571	11.583	-1	14.5571	13.6328	-2	14.5571	13.3094
ENSMUSG00000059336	Slc14a1	0	0	0	0	-4	4.5841	2.89413	-5	5.44599	3.09086	-5	5.44599	2.54788	-5	5.44599	3.13832
ENSMUSG00000048163	Selplg	0	0	0	0				-5	12.5849	9.66142	-5	12.5849	10.7699	-5	12.5849	10.3404
ENSMUSG00000079293	Clec7a	0	0	1	0	-1	21.4696	20.567	-5	21.8449	19.3756	-5	21.8449	19.0672	-3	21.8449	20.4315
ENSMUSG00000021876	Rnase4	0	0	0	0	-5	8.3574	5.26196	-3	7.14032	5.70891
ENSMUSG00000000290	Itgb2	0	0	0	0	-3	8.85929	7.36803	-5	9.49378	6.7062	-4	9.49378	7.78535	-5	9.49378	6.59916
ENSMUSG00000030786	Itgam	0	0	0	0	-3	8.86524	7.43008	-5	6.39755	3.62684	-5	6.39755	4.23274	-5	6.39755	3.7788
ENSMUSG00000040552	C3ar1	0	0	0	0	-1	12.1695	11.2997	-5	13.8799	11.128	-5	13.8799	12.0593	-3	13.8799	12.4668
ENSMUSG00000028581	Laptm5	0	0	0	0	-5	12.5224	10.4418	-5	12.3875	9.63567	-4	12.3875	10.5951	-4	12.3875	10.5162
ENSMUSG00000022876	Samsn1 | NA	0	1	0	0				-5	7.52786	4.79519	-4	7.52786	6.03645
ENSMUSG00000089929	Bcl2a1b	0	0	0	0	-5	14.7242	11.7917	-5	17.7749	15.2548	-1	17.7749	16.9365
ENSMUSG00000024621	Csf1r	0	0	0	0	-5	13.2472	11.1667	-5	12.0523	9.35477	-3	12.0523	10.9089	-3	12.0523	10.4622
ENSMUSG00000015355	Cd48	0	0	0	0				-3	10.5727	9.2411	-5	10.5727	8.51187	-5	10.5727	7.65208
ENSMUSG00000030047	Arhgap25	0	0	0	0	-5	6.1081	3.22294	-5	4.10901	2.15473	0	4.10901	3.34562
ENSMUSG00000063234	Gpr84	0	0	1	0				-5	8.43504	5.84218	-3	8.43504	7.15338
ENSMUSG00000032434	Cmtm6	0	0	0	0	-5	3.86204	1.03399	-3	2.9282	1.51402				-2	2.9282	1.63088
ENSMUSG00000046805	Mpeg1	0	0	1	0	-1	15.6194	14.8094	-5	14.8959	12.3545	-3	14.8959	13.5251	-3	14.8959	13.4738
ENSMUSG00000002111	Spi1	1	0	0	0	-2	6.48316	5.51427	-5	7.3681	4.87441	-4	7.3681	5.61947	-3	7.3681	5.85842
ENSMUSG00000024411	Aqp4	2	0	0	0	-4	3.72277	2.09169	-5	2.27336	0.378853	-4	2.27336	0.5577	-5	2.27336	-0.444256
ENSMUSG00000079057	Cyp4v3	0	0	0	0	-5	4.35658	1.65493	-2	2.16946	1.08781
ENSMUSG00000026395	Ptprc	0	0	0	0	-3	7.40679	6.10092	-5	7.90884	5.75271	-5	7.90884	5.75038	-5	7.90884	5.27009
ENSMUSG00000029816	Gpnmb	0	0	1	0				-2	4.69739	3.56701	-5	4.69739	2.35579	-4	4.69739	2.81698
ENSMUSG00000024300	Myo1f	0	0	0	0	-1	10.169	9.21929	-5	11.5957	9.67066	-5	11.5957	9.26805	-3	11.5957	10.1101
ENSMUSG00000030263	Lrmp	0	0	0	0	-4	6.92285	5.25691	-5	5.38328	2.97226	-2	5.38328	4.36086	-3	5.38328	3.82498
ENSMUSG00000025232	Hexa	0	0	1	0	-5	9.57818	7.01579	-3	9.26951	7.8986	-3	9.26951	8.13844	-3	9.26951	7.69193
ENSMUSG00000026656	Fcgr2b	0	0	0	0	-4	11.2057	9.67921	-5	11.0982	8.74896	-3	11.0982	9.92639	-5	11.0982	8.98427
ENSMUSG00000043008	Klhl6	0	0	0	0				-5	5.86607	3.52692				-4	5.86607	4.02087
ENSMUSG00000026786	Apbb1ip	0	0	0	0	0	6.74848	6.03082	-5	7.15613	4.84453	-1	7.15613	6.29746
ENSMUSG00000021423	Ly86	2	0	0	0				-5	13.2671	10.9604	-4	13.2671	11.7558	-3	13.2671	11.865
ENSMUSG00000020101	Vsir	0	0	0	0	-5	10.2885	7.81492	-4	9.89549	8.17428
ENSMUSG00000061132	Blnk	0	0	0	0				-5	4.54391	2.27228	0	4.54391	3.78746	-5	4.54391	2.46713
ENSMUSG00000036353	P2ry12	0	0	0	0	-5	5.3745	2.95508	-5	3.73303	1.53824	-4	3.73303	1.98585	-4	3.73303	1.71139
ENSMUSG00000026748	Plxdc2	0	0	0	0	-1	7.72798	6.88203	-3	6.85793	5.57928	-5	6.85793	4.71461
ENSMUSG00000055541	Lair1	0	0	0	0				-5	6.90598	4.73291	0	6.90598	6.19754
ENSMUSG00000015852	Fcrls	0	0	0	0	-5	7.90908	5.54168	-4	7.52385	6.01416	-5	7.52385	5.47756
ENSMUSG00000070942	Il1rl2	0	0	0	0				-3	4.44181	3.06283	-5	4.44181	2.63285	-5	4.44181	2.07212
ENSMUSG00000046167	Gldn	0	0	0	0	-2	-0.351183	-1.34075	-5	0.866146	-1.28135
ENSMUSG00000026288	Inpp5d	3	1	0	0	-1	5.71459	4.76975	-5	6.14149	4.0059	-2	6.14149	5.1247	-2	6.14149	4.80143
ENSMUSG00000046223	Plaur	0	0	1	0				-5	5.24312	3.10772	-1	5.24312	4.40379
ENSMUSG00000049625	Tifab	0	0	0	0	-1	6.44648	5.53409	-5	5.21935	3.10362
ENSMUSG00000038843	Gcnt1	0	0	0	0	-2	5.46329	4.35887	-5	4.67074	2.57049
ENSMUSG00000048865	Arhgap30	0	0	0	0	-4	6.23037	4.71353	-5	5.06523	2.97608				-3	5.06523	3.47706
ENSMUSG00000026548	Slamf9	0	0	1	0				-5	8.52489	6.43786
ENSMUSG00000014599	Csf1	0	0	1	0				-5	6.62534	4.56635	-5	6.62534	4.77154	-2	6.62534	5.38284
ENSMUSG00000023992	Trem2	0	1	1	0	-2	15.2434	14.2034	-5	16.0281	13.9984	-4	16.0281	14.3566
ENSMUSG00000020573	Pik3cg	0	0	0	0				-5	4.51953	2.50702	-1	4.51953	3.66857
ENSMUSG00000018008	Cyth4	0	0	0	0	-5	6.43102	4.32264	-2	6.45374	5.35419				-2	6.45374	5.17787
ENSMUSG00000004609	Cd33	3	1	0	0	-4	3.99665	2.47134	-5	4.5758	2.58922	-2	4.5758	3.45083	-4	4.5758	2.67752
ENSMUSG00000030789	Itgax	0	0	1	0				-5	17.5277	15.5649	-5	17.5277	15.5984	-4	17.5277	15.6927
ENSMUSG00000058715	Fcer1g	2	1	1	0	-2	9.96506	8.86094	-5	10.1303	8.14763
ENSMUSG00000020932	Gfap	1	0	0	1	-5	10.7356	8.64946	-3	10.2581	8.91761	-3	10.2581	8.89627	-2	10.2581	8.9777
ENSMUSG00000024334	H2-Oa	0	0	0	0				-5	6.3542	4.38346
ENSMUSG00000018654	Ikzf1	0	0	0	0				-5	4.90322	2.9365	-4	4.90322	3.5111	-4	4.90322	2.98731
ENSMUSG00000000982	Ccl3	0	1	1	0	-3	16.0145	14.7959	-4	15.6308	13.8851	-5	15.6308	13.7258
ENSMUSG00000020143	Dock2	2	0	0	0				-5	6.11741	4.16384	-1	6.11741	5.29926
ENSMUSG00000027399	Il1a	0	1	0	0				-5	3.50176	1.57335				-4	3.50176	1.7795
ENSMUSG00000024696	Lpxn	0	0	0	0				-5	5.84312	3.92307	-3	5.84312	4.70702	-3	5.84312	4.45359
ENSMUSG00000030793	Pycard	0	0	0	0	-1	4.72553	3.89741	-5	4.79517	2.89109	-2	4.79517	3.77743	-3	4.79517	3.26033
ENSMUSG00000004707	Ly9	0	0	0	0				-5	14.232	12.3423				-3	14.232	12.6385
ENSMUSG00000044583	Tlr7	0	0	0	0				-5	5.18342	3.29385				-4	5.18342	3.441
ENSMUSG00000037318	Traf3ip3	0	0	0	0				-5	3.05589	1.1665
ENSMUSG00000028859	Csf3r	1	0	0	0	-4	10.666	9.00844	-4	10.6657	8.89083	-3	10.6657	9.48216	-5	10.6657	8.59171
ENSMUSG00000032089	Il10ra	0	0	0	0				-4	5.52644	4.05881	-3	5.52644	4.15125	-5	5.52644	3.46199
ENSMUSG00000035778	Ggta1	0	0	0	1	-5	3.70272	1.70086	-3	3.86793	2.62782	-3	3.86793	2.71779
ENSMUSG00000042759	Apobr	0	0	0	0	-4	3.41424	1.51994	-5	2.8827	1.01643	-3	2.8827	1.56881	-3	2.8827	1.2655
ENSMUSG00000034116	Vav1	0	0	0	0				-5	8.43907	6.57314				-2	8.43907	7.10875
ENSMUSG00000064267	Hvcn1	0	0	0	0				-4	6.95837	5.24436	-5	6.95837	5.13759
ENSMUSG00000008398	Elk3	0	0	0	0				-5	3.96654	2.10464				-4	3.96654	2.05499
ENSMUSG00000071042	Rasgrp3	0	0	0	0				-4	4.30893	2.85251	-1	4.30893	3.51787	-5	4.30893	2.2636
ENSMUSG00000051504	Siglech	3	1	0	0				-5	11.6424	9.78757				-4	11.6424	9.80846
ENSMUSG00000031610	Scrg1	0	0	0	0	-3	2.75796	1.3527	-4	3.75878	1.91465	-3	3.75878	2.41015
ENSMUSG00000090124	Ugt1a7c	0	0	0	0				-4	4.61725	2.77919	-4	4.61725	3.22195
ENSMUSG00000031665	Sall1	0	0	0	0				-4	3.74095	2.10801	-3	3.74095	2.48225	-4	3.74095	1.75439
ENSMUSG00000022488	Nckap1l	0	0	0	0	-4	10.0582	8.26182	-4	9.23343	7.57748				-4	9.23343	7.24963
ENSMUSG00000052160	Pld4	0	0	0	0				-4	8.35747	6.55966
ENSMUSG00000059498	Fcgr3	0	0	0	0				-4	11.7887	10.0632
ENSMUSG00000074622	Mafb	0	0	0	0				-3	5.11462	3.79791	-4	5.11462	3.46325
ENSMUSG00000047250	Ptgs1	3	0	0	0				-4	4.07739	2.36827
ENSMUSG00000044827	Tlr1	0	0	0	0				-4	7.35475	5.6477	-2	7.35475	6.28482
ENSMUSG00000098112	Bin2	0	0	0	0				-2	3.67537	2.56026	-3	3.67537	2.40958	-4	3.67537	1.78667
ENSMUSG00000039013	Siglecf	3	1	0	0				-4	9.21203	7.54288	-3	9.21203	7.87517
ENSMUSG00000069516	Lyz2	0	0	1	0	-4	10.665	8.90449	-2	10.2354	9.15844
ENSMUSG00000042228	Lyn	1	0	0	0				-4	4.81168	3.17373	-4	4.81168	3.39668
ENSMUSG00000004730	Adgre1	0	0	0	0				-4	7.37824	5.75304	-1	7.37824	6.58782	-4	7.37824	5.58776
ENSMUSG00000026177	Slc11a1	0	0	1	0	0	7.8412	7.07344	-4	6.86525	5.25184
ENSMUSG00000022952	Runx1	0	1	0	0	-4	4.7223	3.02301	-3	3.04813	1.7001
ENSMUSG00000006519	Cyba	0	0	0	0	-4	8.51287	6.86659	-4	8.4273	6.84598
ENSMUSG00000040747	Cd53	0	0	0	0	-2	13.0314	11.8732	-4	11.0704	9.60458	-4	11.0704	9.57066	-4	11.0704	9.32865
ENSMUSG00000030124	Lag3	0	0	0	0	0	11.1033	10.3693	-4	10.8128	9.2567	-1	10.8128	9.89468	-3	10.8128	9.21443
ENSMUSG00000036887	C1qa	0	0	0	0				-4	12.4755	10.9199
ENSMUSG00000062545	Tlr12	0	0	0	0				-4	2.85864	1.30895
ENSMUSG00000029919	Hpgds	0	0	0	0	-1	8.5551	7.59995	-4	7.46301	5.92228				-2	7.46301	6.18376
ENSMUSG00000018927	Ccl6	0	0	1	0				-4	18.1623	16.6358	-2	18.1623	17.0775
ENSMUSG00000048779	P2ry6	0	0	0	0	-4	5.71068	4.10655	-3	4.67612	3.3947
ENSMUSG00000021998	Lcp1	0	0	0	0	-4	8.31177	6.73473	-3	6.98535	5.55612	0	6.98535	6.28433	-4	6.98535	5.31505
ENSMUSG00000027848	Olfml3	0	0	0	0	-4	9.43388	7.85826	-3	8.33042	7.04581
ENSMUSG00000031659	Adcy7	0	0	0	0				-3	3.59954	2.16652
ENSMUSG00000031995	St14	0	0	1	0	-3	13.3775	11.8704	-2	9.02918	7.91837	-1	9.02918	8.16134
ENSMUSG00000044626	Liph	0	0	0	0	0	5.24719	4.57432	-3	2.72748	1.30569
ENSMUSG00000036905	C1qb	0	0	0	0	0	11.5057	10.8283	-3	11.2299	9.80856
ENSMUSG00000036908	Unc93b1	0	0	0	0	-1	8.22596	7.44463	-3	8.13253	6.71345
ENSMUSG00000022817	Itgb5	0	0	0	0	-1	9.31048	8.47274	-3	7.60541	6.20233	-2	7.60541	6.62507
ENSMUSG00000004266	Ptpn6	0	0	0	0				-3	6.04486	4.65254
ENSMUSG00000015950	Ncf1	0	0	0	0				-3	6.30495	4.92473
ENSMUSG00000036896	C1qc	0	0	0	0	0	11.5597	10.9006	-3	11.0438	9.67527
ENSMUSG00000078945	Naip2	0	0	0	0				-3	9.88722	8.5236
ENSMUSG00000025017	Pik3ap1	0	0	0	0				-3	4.38262	3.05777				-3	4.38262	2.85153
ENSMUSG00000033581	Igf2bp2	0	0	0	0	0	2.20008	1.5072	-3	4.27697	2.94467
ENSMUSG00000051439	Cd14	0	1	0	1				-3	10.2588	8.93325	-2	10.2588	9.28336
ENSMUSG00000052085	Dock8	0	0	0	0				-3	7.32633	6.13078				-3	7.32633	5.82194
ENSMUSG00000020399	Havcr2	0	0	0	0				-3	6.20225	4.88767	-2	6.20225	5.19645
ENSMUSG00000071203	Naip5	0	0	0	0	-1	6.1116	5.31539	-3	5.11026	3.8106
ENSMUSG00000056737	Capg	0	0	1	0				-3	8.89515	7.59977
ENSMUSG00000015568	Lpl	0	1	1	0				-3	2.19953	0.904586	-1	2.19953	1.33976
ENSMUSG00000033220	Rac2	0	0	0	0				-3	5.73876	4.50164
ENSMUSG00000038642	Ctss	0	1	1	0				-2	11.4168	10.2614
ENSMUSG00000018819	Lsp1	0	0	0	0	-1	5.46184	4.64796	-2	5.73984	4.59189
ENSMUSG00000097415	AU020206	0	0	0	0				-2	9.98737	8.86718	-2	9.98737	8.90631
ENSMUSG00000035273	Hpse	0	0	1	0				-2	2.09655	0.995983
ENSMUSG00000054520	Sh3bp2	0	0	0	0				-2	2.54536	1.4628	-1	2.54536	1.63753
ENSMUSG00000035004	Igsf6	0	0	0	0				-2	8.08875	7.00917
ENSMUSG00000054675	Tmem119	0	0	0	0				-2	4.86839	3.79899
ENSMUSG00000021091	Serpina3n	0	1	0	1	-1	5.92034	5.02318	-2	4.6364	3.57137
ENSMUSG00000000682	Cd52	0	0	1	0				-2	9.82617	8.77595
ENSMUSG00000024397	Aif1	0	0	0	0				-2	5.81336	4.76453
ENSMUSG00000026458	Ppfia4	0	0	0	0	0	3.52803	2.84246
ENSMUSG00000038147	Cd84	0	0	1	0	-2	9.39421	8.40353				-2	8.66002	7.58466
ENSMUSG00000040061	Plcb2	0	0	0	0	-1	4.00904	3.08691							-2	1.80163	0.557991
ENSMUSG00000027315	Spint1	0	0	0	0							-3	4.42279	3.27383
ENSMUSG00000016256	Ctsz	0	0	1	0	-3	11.5307	10.1926				-2	10.8284	9.81727
ENSMUSG00000103735	Gm38317	0	0	0	0	-4	5.32888	3.75949
ENSMUSG00000059776	Rpl13-ps6	0	0	0	0	-2	1.37096	0.297073
ENSMUSG00000027995	Tlr2	0	1	1	0	0	9.59494	8.90121				-4	10.3901	8.95174
ENSMUSG00000015947	Fcgr1	0	0	0	0	-3	5.59449	4.33992
ENSMUSG00000044468	Tent5c	0	0	0	0							-1	6.6008	5.66402
ENSMUSG00000007613	Tgfbr1	0	0	0	0							0	2.71371	1.97262
ENSMUSG00000037731	Themis2	0	0	0	0	-4	5.71545	4.00659
ENSMUSG00000028599	Tnfrsf1b	0	0	0	0	-5	5.49605	3.13079
ENSMUSG00000029484	Anxa3	0	0	1	0	-4	7.89335	6.30065				-2	6.07329	5.07686
ENSMUSG00000008090	Fgfrl1	0	0	0	0							-1	1.42514	0.499834	-2	1.42514	0.166147
ENSMUSG00000033467	Crlf2	0	0	1	0	-3	3.65105	2.37535
ENSMUSG00000005373	Mlxipl	0	0	0	0	-5	7.00489	4.7045							-3	6.26895	4.88822
ENSMUSG00000029771	Irf5	0	0	0	0	0	4.28394	3.58503
ENSMUSG00000061758	Akr1b10	0	0	0	0	-1	0.619494	-0.211764
ENSMUSG00000029826	Zc3hav1	0	0	0	0	-2	2.80208	1.62547				-3	1.03792	-0.134226
ENSMUSG00000029925	Tbxas1	0	0	0	0	-3	9.11619	7.91859
ENSMUSG00000029915	Clec5a	0	0	0	0	0	7.84549	7.17873
ENSMUSG00000030342	Cd9	0	0	1	0							-1	5.5301	4.70939
ENSMUSG00000053175	Bcl3	3	0	0	0							-4	1.21492	-0.409858
ENSMUSG00000030577	Cd22	0	0	0	0										-4	5.99062	4.33364
ENSMUSG00000057092	Fxyd3	0	0	0	0	-2	2.46223	1.34202
ENSMUSG00000034957	Cebpa	0	0	0	0	-3	5.89917	4.42969
ENSMUSG00000030798	Cd37	0	0	0	0	-4	7.29895	5.75222
ENSMUSG00000110350	Gm10252	0	0	0	0	0	4.48147	3.82554
ENSMUSG00000030523	Trpm1	0	0	0	0							-5	4.87762	2.94206
ENSMUSG00000095115	Itpripl2	0	0	0	0	-3	3.69091	2.38313				-2	2.83882	1.89095
ENSMUSG00000030844	Rgs10	0	0	0	0	-3	3.57508	2.20151				-1	3.84049	3.03246
ENSMUSG00000007891	Ctsd	0	1	1	0	-2	9.30058	8.32459				-3	9.25072	8.10041
ENSMUSG00000031613	Hpgd	0	0	0	0	-5	9.01457	6.27698
ENSMUSG00000031647	Mfap3l	0	0	0	0							-3	0.818801	-0.342874	-4	0.818801	-0.821133
ENSMUSG00000031662	Snx20	0	0	0	0	-1	4.80577	4.0033
ENSMUSG00000034330	Plcg2	0	0	0	0	0	5.35604	4.68472
ENSMUSG00000041515	Irf8	0	0	0	0	-5	10.2756	7.94477				-1	9.7254	8.94603
ENSMUSG00000032359	Ctsh	0	0	0	0	-4	6.03913	4.41051
ENSMUSG00000032440	Tgfbr2	0	0	0	0	-2	6.19264	5.19333
ENSMUSG00000112023	Lilr4b	0	0	0	0							-2	6.19136	5.24034
ENSMUSG00000112148	Lilrb4a	0	0	0	0	-1	6.22944	5.36137
ENSMUSG00000035697	Arhgap45	1	0	0	0	-5	8.62991	6.39412
ENSMUSG00000034792	Gna15	0	0	0	0	-2	4.35331	3.37504
ENSMUSG00000020053	Igf1	0	1	1	0	-5	6.67412	3.38876				-5	3.74351	0.550193	-5	3.74351	0.842751
ENSMUSG00000040345	Arhgap9	0	0	0	0	-1	4.7343	3.86472							-3	6.50106	5.08504
ENSMUSG00000046207	Pik3r6	0	0	0	0	-4	0.654503	-0.883447							-2	2.4141	1.15936
ENSMUSG00000038811	Gngt2	0	0	0	0							0	6.86555	6.14796
ENSMUSG00000004040	Stat3	0	0	0	0	-3	4.82639	3.61879				-5	4.15676	2.22758	-4	4.15676	2.39919
ENSMUSG00000034947	Tmem106a	0	0	0	0	-1	4.29293	3.48111				0	2.8128	2.05457
ENSMUSG00000034708	Grn	1	1	1	0	-5	9.37638	7.30514
ENSMUSG00000020689	Itgb3	0	0	0	0	-3	3.40101	1.96204
ENSMUSG00000037686	Aspg	0	0	0	1	-5	5.26422	1.71908				-1	3.10581	2.20524
ENSMUSG00000076617	Ighm	0	0	0	0	-2	3.82524	2.7447
ENSMUSG00000067586	S1pr3	0	0	0	1	-5	2.76352	0.159956
ENSMUSG00000069117	Gm10260	0	0	1	0	-3	2.97322	1.67778
ENSMUSG00000021822	Plau	0	1	0	0							0	4.66093	3.95831
ENSMUSG00000072115	Ang	0	0	0	0	-4	4.99118	3.44641
ENSMUSG00000051212	Gpr183	0	0	0	0	-4	6.901	5.30506
ENSMUSG00000022901	Cd86	0	0	0	0	-3	7.53473	6.11702
ENSMUSG00000073418	C4b	0	1	0	0	-1	10.1312	9.20332
ENSMUSG00000015451	C4a	0	0	0	0	-5	7.23529	5.14631
ENSMUSG00000034595	Ppp1r18	0	0	0	0	-1	3.19134	2.39593
ENSMUSG00000033016	Nfatc1	0	0	0	0	-4	4.29185	2.71637				-5	4.11798	1.39312
ENSMUSG00000056917	Sipa1	0	0	0	0	-2	2.89387	1.76562
ENSMUSG00000047810	Ccdc88b	0	0	0	0	-4	5.26821	3.31398
ENSMUSG00000050370	Ch25h	0	1	1	0	-3	3.99033	2.62485
ENSMUSG00000024986	Hhex	0	0	0	0	-4	3.14896	1.30399
ENSMUSG00000015340	Cybb	0	0	1	0	-1	3.98845	3.023				-2	4.11735	3.0497
ENSMUSG00000083411	Rpl30-ps10	0	0	0	0	-3	2.38911	1.15941
ENSMUSG00000031387	Renbp	0	0	0	0	-5	4.83799	2.63196
ENSMUSG00000031207	Msn	0	0	0	0	-4	5.35897	3.6831				-2	4.15434	3.13223

### Sheet: AD DOWN Reversion
				Penbutolol
gene_id	symbol	OpenTargets	Alzres2017	reversion_rank	vehicle_Z	treated_Z
ENSMUSG00000024211	Grm8	0	0	5	-5.06253	-1.68447
ENSMUSG00000042734	Ttc9	0	0	5	-3.20939	0.158425
ENSMUSG00000113313	Gm32036	0	0	5	-3.99214	-0.786022
ENSMUSG00000022523	Fgf12	0	0	5	-4.86178	-1.80959
ENSMUSG00000064329	Scn1a	3	0	5	-3.84068	-0.936699
ENSMUSG00000039488	Cntn5	0	0	5	-2.03617	0.837284
ENSMUSG00000028337	Coro2a	0	0	5	-3.18084	-0.344664
ENSMUSG00000037653	Kctd8	0	0	5	-3.47407	-0.749077
ENSMUSG00000038602	Slc35f1	0	0	5	-3.92417	-1.20144
ENSMUSG00000026610	Esrrg	0	0	5	-2.45216	0.131235
ENSMUSG00000064293	Cntn4	0	0	5	-3.37284	-0.844989
ENSMUSG00000033966	Cdkl4	0	0	5	-4.95109	-2.42887
ENSMUSG00000062209	Erbb4	0	0	5	-3.60871	-1.09031
ENSMUSG00000045034	Ankrd34b	0	0	5	-3.49388	-0.991769
ENSMUSG00000055430	Nap1l5	0	0	5	-2.81522	-0.388313
ENSMUSG00000038550	Ciart	0	0	5	-1.49968	0.852767
ENSMUSG00000001985	Grik3	2	0	5	-3.42303	-1.12984
ENSMUSG00000024527	Afg3l2	0	0	5	-3.87233	-1.5839
ENSMUSG00000019923	Zwint	0	0	5	-3.59646	-1.31901
ENSMUSG00000037279	Ovol2	0	0	5	-3.93088	-1.67806
ENSMUSG00000009894	Snap47	0	0	5	-4.05958	-1.82507
ENSMUSG00000062184	Hs6st2	0	0	5	-1.77041	0.457898
ENSMUSG00000036617	Etl4	0	0	5	-3.46078	-1.27279
ENSMUSG00000113184	Gm49654	0	0	5	-3.51268	-1.3358
ENSMUSG00000023236	Scg5	0	0	5	-3.35941	-1.21927
ENSMUSG00000042589	Cux2	0	0	5	-3.42155	-1.33039
ENSMUSG00000106956	Gm19617	0	0	5	-0.703425	1.37707
ENSMUSG00000068876	Cgn	0	0	5	-1.53134	0.539339
ENSMUSG00000020321	Mdh1	0	0	5	-2.97213	-0.911075
ENSMUSG00000112117	Rmst	0	0	5	-1.05926	0.994893
ENSMUSG00000040536	Necab1	0	0	5	-3.70078	-1.65037
ENSMUSG00000025529	Zfp711	0	0	5	-2.47235	-0.453874
ENSMUSG00000059857	Ntng1	0	0	5	-3.6026	-1.60684
ENSMUSG00000000794	Kcnn3	0	0	5	-2.01364	-0.0322828
ENSMUSG00000030303	Far2	0	0	5	-3.77069	-1.79617
ENSMUSG00000027298	Tyro3	0	0	5	-2.9093	-0.938788
ENSMUSG00000027834	Serpini1	0	0	5	-4.89954	-2.95553
ENSMUSG00000026797	Stxbp1	0	0	5	-5.08828	-3.16292
ENSMUSG00000037188	Grhl3	0	0	5	0.0187825	1.88733
ENSMUSG00000018770	Atp5g3	0	0	5	-2.82214	-0.965976
ENSMUSG00000061298	Agbl4	0	0	5	-3.35208	-1.50696
ENSMUSG00000028373	Astn2	0	0	5	-3.36545	-1.53283
ENSMUSG00000021275	Tecpr2	0	0	5	-3.66524	-1.84679
ENSMUSG00000090356	Teddm3	0	0	5	-1.03397	0.753081
ENSMUSG00000056553	Ptprn2	0	0	5	-2.48073	-0.697353
ENSMUSG00000027577	Chrna4	3	1	5	-3.95687	-2.19242
ENSMUSG00000042529	Kcnj12	0	0	5	-1.93709	-0.208189
ENSMUSG00000108242	9330118I20Rik	0	0	5	-2.11531	-0.412313
ENSMUSG00000024425	Ndfip1	0	0	4	-2.86088	-1.16366
ENSMUSG00000024127	Prepl	0	0	4	-2.7713	-1.08068
ENSMUSG00000036815	Dpp10	3	0	4	-2.99835	-1.31324
ENSMUSG00000097466	D430036J16Rik	0	0	4	-2.21157	-0.534738
ENSMUSG00000044149	Nkrf	0	0	4	-2.11324	-0.461456
ENSMUSG00000025892	Gria4	2	0	4	-3.11459	-1.47187
ENSMUSG00000031343	Gabra3	2	0	4	-1.10982	0.486912
ENSMUSG00000007653	Gabrb2	1	0	4	-2.01148	-0.426543
ENSMUSG00000041757	Plekha6	0	0	4	-2.22714	-0.646625
ENSMUSG00000026904	Slc4a10	0	0	4	-1.7878	-0.236801
ENSMUSG00000099272	Mir7093	0	0	4	0.565666	2.10866
ENSMUSG00000039057	Myo16	3	0	4	-2.20885	-0.669344
ENSMUSG00000039953	Clstn1	1	0	4	-4.28424	-2.75053
ENSMUSG00000028661	Epha8	0	0	4	-3.17923	-1.64874
ENSMUSG00000026150	Mff	0	0	4	-2.98854	-1.4602
ENSMUSG00000039585	Myo9a	0	0	4	-0.875415	0.646095
ENSMUSG00000021831	Ero1l	0	0	4	-1.83569	-0.325921
ENSMUSG00000027965	Olfm3	0	0	4	-1.72425	-0.219972
ENSMUSG00000002265	Peg3	0	0	4	-1.40187	0.090925
ENSMUSG00000031428	Zcchc18	0	0	4	-3.8493	-2.35719
ENSMUSG00000038305	Spats2l	0	0	4	-0.975293	0.511015
ENSMUSG00000049092	Gpr137c	0	0	4	-4.69624	-3.2477
ENSMUSG00000000197	Nalcn	0	0	4	-2.30597	-0.868878
ENSMUSG00000020657	Dnajc27	0	0	4	-2.85795	-1.44615
ENSMUSG00000076432	Ywhaq | NA	0	1	4	-2.22032	-0.826202
ENSMUSG00000054942	Miga1	0	0	4	-1.79806	-0.412208
ENSMUSG00000021636	Marveld2	0	0	4	-1.42371	-0.0451295
ENSMUSG00000047414	Flrt2	0	0	4	-1.07406	0.288342
ENSMUSG00000010066	Cacna2d2	0	0	4	-1.6023	-0.255701
ENSMUSG00000010803	Gabra1	2	0	3	-2.47244	-1.15725
ENSMUSG00000062393	Dgkk	0	0	3	-1.27672	0.0325857
ENSMUSG00000036766	Dner	0	0	3	-2.01162	-0.704157
ENSMUSG00000050830	Vwc2	0	0	3	-1.93591	-0.647472
ENSMUSG00000046178	Nxph1	0	1	3	-2.1382	-0.851827
ENSMUSG00000022076	Klhl1	0	0	3	-1.33184	-0.0504819
ENSMUSG00000029330	Cds1	0	0	3	-1.00032	0.27202
ENSMUSG00000024758	Rtn3	0	0	3	-1.71987	-0.451657
ENSMUSG00000045613	Chrm2	0	0	3	-3.26397	-1.99583
ENSMUSG00000046999	1110032F04Rik	0	0	3	-1.67096	-0.408044
ENSMUSG00000040724	Kcna2	0	0	3	-2.19202	-0.947949
ENSMUSG00000017412	Cacnb4	0	0	3	-2.51133	-1.27357
ENSMUSG00000113157	Gm48693 | Gm49700	0	0	3	0.520216	1.75063
ENSMUSG00000051951	Xkr4	0	0	3	-1.35688	-0.135973
ENSMUSG00000037818	Abhd18	0	0	3	-0.474361	0.745049
ENSMUSG00000032101	Ddx25	0	0	3	-3.37275	-2.16104
ENSMUSG00000000266	Mid2	0	0	3	-2.14148	-0.934869
ENSMUSG00000085628	Appbp2os	0	0	3	-1.39438	-0.191794
ENSMUSG00000052613	Pcdh15	0	0	3	-3.12032	-1.98756
ENSMUSG00000037492	Zmat4	0	0	3	-2.35801	-1.23566
ENSMUSG00000024423	Impact	0	0	3	-0.985825	0.135169
ENSMUSG00000030092	Cntn6	0	0	3	-2.31399	-1.19357
ENSMUSG00000050141	Fam205c	0	0	3	-1.5972	-0.478613
ENSMUSG00000039431	Mtmr7	0	0	2	-1.59028	-0.512193
ENSMUSG00000043168	4930426D05Rik	0	0	2	-1.07335	-0.00754915
ENSMUSG00000024647	Cbln2	0	0	2	-2.02603	-0.9676
ENSMUSG00000037362	Ccn3	0	0	2	-0.833355	0.214815
ENSMUSG00000074909	Ranbp6	0	0	2	-2.04979	-1.01573
ENSMUSG00000035640	Cbarp	0	0	2	-3.31002	-2.28035
ENSMUSG00000082361	Btc	0	0	2	-0.407698	0.614094
ENSMUSG00000019888	Mgat4c	0	0	2	-2.08787	-1.07015
ENSMUSG00000037771	Slc32a1	0	0	2	-1.39997	-0.395416
ENSMUSG00000041444	Arhgap32	0	0	2	-2.1461	-1.17299
ENSMUSG00000030036	Mogs	0	0	2	-0.886172	0.0780797
ENSMUSG00000040875	Osbpl10	0	0	2	-2.62407	-1.66348
ENSMUSG00000051486	Pcdhb11	0	0	2	-3.12804	-2.17151
ENSMUSG00000039485	Tspyl4	0	0	2	-2.38333	-1.44286
ENSMUSG00000033392	Clasp2	0	0	2	-1.42851	-0.495518
ENSMUSG00000063810	Alms1	0	0	1	-0.874443	0.0370616
ENSMUSG00000047496	Rnf152	0	0	1	-0.55943	0.347856
ENSMUSG00000028832	Stmn1	0	0	1	-1.8715	-0.969746
ENSMUSG00000038174	Fam126b	0	0	1	-1.13486	-0.235017
ENSMUSG00000045215	Asxl3	0	0	1	-1.81786	-0.927314
ENSMUSG00000109967	Gm45883	0	0	1	-0.107493	0.782358
ENSMUSG00000055497	Gm9974	0	0	1	1.25844	2.14204
ENSMUSG00000039033	Tasp1	0	0	1	-2.43084	-1.55617
ENSMUSG00000020086	Macroh2a2	0	0	1	-2.17973	-1.3073
ENSMUSG00000000056	Narf	0	0	1	-1.15677	-0.306925
ENSMUSG00000063260	Syt10	0	0	1	-1.13975	-0.292231
ENSMUSG00000046719	Nxph3	0	0	1	-2.00142	-1.16087
ENSMUSG00000031865	Dctn1	0	0	1	-3.60084	-2.76537
ENSMUSG00000069114	Zbtb10	0	0	1	-2.31158	-1.47721
ENSMUSG00000046341	Gm11223	0	0	1	-1.65552	-0.831426
ENSMUSG00000028546	Elavl4	0	0	1	-2.56972	-1.76553
ENSMUSG00000097274	Gm47512	0	0	1	-2.12168	-1.31902
ENSMUSG00000028293	Slc35a1	0	0	1	0.0187375	0.809665
ENSMUSG00000031431	Tsc22d3	0	0	1	0.143828	0.932096
ENSMUSG00000028184	Adgrl2	0	0	1	-0.51246	0.259216
ENSMUSG00000003131	Pafah1b2	0	0	1	-0.839042	-0.0741252
ENSMUSG00000087563	Gm14205	0	0	0	-1.71805	-0.969329
ENSMUSG00000090112	Shprh	0	0	0	-0.678049	0.0686824
ENSMUSG00000047643	Gm5454	0	0	0	-1.56292	-0.82026
ENSMUSG00000034981	Parm1	0	0	0	-0.938926	-0.200144

### Sheet: legend
Summ
OpenTargets	Related to Alzheimer's disease according to OpenTargets. 3 = High confidence, 2 = Medium confidence, 1 = Low confidence
Alzres2017	Related to Alzheimer's disease according to genetic association studies (PMID: 28446202)
DAM	Upregulated in Diesease Associated Microglia REF
Ast.	Upregulated in reactive Astrocytosis REF
reversion_rank	Gene rank in the treated vs. vehicle DGE analysis performed on NLGF APP knock-in mice at 6 months. e.g. NLGF_Penbutolol vs. NLGF_vehicle2. 5 = top 1000, 4 = top 2000, 3 = top 3000, 2 = top 4000, 1 = top 5000. Negative signs denote underexpression.
vehicle_Z	Differential gene expression Z-score in vehicle treated NLGF APP knock-in vs. wild-type comparison at 6 months. e.g. NLGF_vehicle2 vs. WT_vehicle2.
treated_Z	Differential gene expression Z-score in treated NLGF APP knock-in vs. wild-type comparison at 6 months. e.g. NLGF_Penbutolol vs. WT_vehicle2.
